# SOX2 utilizes FOXA1 as a heteromeric transcriptional partner to drive proliferation in therapy-resistant prostate cancer

**DOI:** 10.1101/2025.07.18.664790

**Authors:** John T. Phoenix, Audris Budreika, Devin A. Schmeck, Raymond J. Kostlan, Marina G. Ferrari, Kristen S. Young, Charles S. Rogers, Carleen D. Deegan, Marcus W. Bienko, Hannah E. Bergom, Ella Boytim, Ryan M. Brown, Julia A. Walewicz, Shreya K. Bhagi, Leigh Ellis, Emmanuel S. Antonarakis, Justin M. Drake, Pushpinder S. Bawa, Jordan E. Vellky, Anthony Williams, Natalie M. Rezine, Jonathan P. Rennhack, Sean W. Fanning, Justin H. Hwang, Russell Z. Szmulewitz, Donald J. Vander Griend, Steven Kregel

## Abstract

Treatment options and diagnostic outlook for men with advanced, therapy resistant prostate cancer (PCa) are extremely poor; this is primarily due to the common lack of durable response to androgen receptor (AR) targeted therapies and phenotypic transdifferentiation into a particularly lethal subtype known as neuroendocrine prostate cancer (NEPC). In this study, we mechanistically determine that SOX2 (a transcription factor originally repressed by AR) physically binds and acts in a concerted manner with FOXA1 (a key AR pioneering cofactor) to regulate a subset of genes which promote cell cycle progression, and lineage plasticity in AR-refractory prostate cancers. Our findings assert the SOX2/FOXA1 interaction as an important mediator of resistance to AR-targeted therapy and a driver of NEPC and lineage plasticity; their coordinated action and downstream signaling offers a potential novel therapeutic opportunity in late-stage PCa.
