## Supplementary Table 1 for "SOX2 utilizes FOXA1 as a heteromeric transcriptional partner to drive proliferation in therapy-resistant prostate cancer"

### Sheet: CWR-R1 AR-W
CWR-R1 AR IP - WHOLE MEDIA - MOTIF ENRICHMENTS
Discovery Program	ID	E-value	Alt. ID	Logo	TomTom Matches
MEME	TRTTTRYTTWD	4.3e-218	MEME-1	#VALUE!	FOXM1.H12CORE.0.P.B, FOXA1.H12CORE.0.P.B, FOXA2.H12CORE.0.PSM.A, FOXD3.H12CORE.0.P.C, FOXC2.H12CORE.0.SM.B, FOXD2.H12CORE.0.S.B, FOXC1.H12CORE.1.S.C, FOXA3.H12CORE.0.PS.A, FOXA1.H12CORE.1.S.C, FOXC1.H12CORE.0.S.B, FOXK1.H12CORE.0.PS.A, FOXD3.H12CORE.1.S.B, FOXA2.H12CORE.1.SM.B, FOXB1.H12CORE.0.SM.B, FOXL2.H12CORE.0.PSM.A, FOXL1.H12CORE.0.S.B, FOXJ2.H12CORE.2.S.B, FOXA3.H12CORE.1.M.C, ANDR.H12CORE…
MEME	RGAACANWNTGTNCH	1.8e-122	MEME-2	#VALUE!	GCR.H12CORE.0.PS.A, ANDR.H12CORE.0.P.B, PRGR.H12CORE.0.P.B, MCR.H12CORE.0.S.B, PRGR.H12CORE.1.P.B, ZBT16.H12CORE.0.P.B, MCR.H12CORE.1.SM.B, GCR.H12CORE.1.S.B
MEME	CSYSGSTTCGAWTCC	1.1e-003	MEME-3	#VALUE!	HSF1.H12CORE.2.P.B
MEME	GGCWSNVNKCCARGH	6.0e-015	MEME-4	#VALUE!	NFIB.H12CORE.0.PSM.A, NFIA.H12CORE.1.PS.A, ZN322.H12CORE.0.P.C, NFIX.H12CORE.0.SM.B, NFIB.H12CORE.1.PS.A, ZN765.H12CORE.0.P.C, ZN623.H12CORE.0.P.C, NFIC.H12CORE.0.PSM.A, NFIC.H12CORE.1.PSM.A, NFIA.H12CORE.0.P.B, ZN264.H12CORE.0.P.B
MEME	CACASASACACACAC	9.7e-015	MEME-5	#VALUE!	ZN540.H12CORE.0.P.C, EGR2.H12CORE.0.PSM.A, ZN821.H12CORE.0.SM.B
STREME	1-WAAGTAAAYA	0	STREME-1	#VALUE!	FOXM1.H12CORE.0.P.B, FOXC1.H12CORE.1.S.C, FOXA1.H12CORE.0.P.B, FOXA3.H12CORE.0.PS.A, FOXD3.H12CORE.0.P.C, FOXA2.H12CORE.0.PSM.A, FOXD2.H12CORE.0.S.B, FOXC2.H12CORE.0.SM.B, FOXA1.H12CORE.1.S.C, FOXK1.H12CORE.0.PS.A, FOXA2.H12CORE.1.SM.B, FOXL1.H12CORE.0.S.B, FOXD3.H12CORE.1.S.B, FOXL2.H12CORE.0.PSM.A, FOXC1.H12CORE.0.S.B, FOXJ2.H12CORE.2.S.B, FOXA3.H12CORE.1.M.C, FOXB1.H12CORE.0.SM.B, FOXP1.H12COR…
STREME	2-RGWACANNNTGTWCY	0	STREME-2	#VALUE!	ANDR.H12CORE.0.P.B, GCR.H12CORE.0.PS.A, PRGR.H12CORE.0.P.B, MCR.H12CORE.0.S.B, PRGR.H12CORE.1.P.B, GCR.H12CORE.1.S.B, MCR.H12CORE.1.SM.B
STREME	3-TGCCAA	0	STREME-3	#VALUE!	NFIX.H12CORE.1.S.B, NFIA.H12CORE.1.PS.A, ZN112.H12CORE.0.P.C, NFIC.H12CORE.0.PSM.A, NFIX.H12CORE.0.SM.B, NFIB.H12CORE.0.PSM.A, NFIB.H12CORE.1.PS.A, NFIA.H12CORE.0.P.B
STREME	4-AGATAAGMA	0	STREME-4	#VALUE!	GATA5.H12CORE.0.SM.B, GATA4.H12CORE.0.PSM.A, GATA3.H12CORE.0.PS.A, GATA2.H12CORE.0.PSM.A, GATA1.H12CORE.1.PSM.A, GATA6.H12CORE.0.PSM.A, GATA3.H12CORE.1.SM.B, TRPS1.H12CORE.0.P.B, TAL1.H12CORE.0.P.B, GATA2.H12CORE.1.P.B
STREME	5-CWATAAA	0	STREME-5	#VALUE!	TBP.H12CORE.0.P.B, ARI1A.H12CORE.0.P.C, HXD13.H12CORE.0.PS.A
STREME	6-CCCGGG	0	STREME-6	#VALUE!	ZF64B.H12CORE.0.P.B
STREME	7-AGTTTAATTAGSW	0	STREME-7	#VALUE!	HESX1.H12CORE.0.SM.B, PHX2B.H12CORE.0.PSM.A, UNC4.H12CORE.0.S.B, PRRX1.H12CORE.0.S.B, PHX2A.H12CORE.0.PS.A, HXD11.H12CORE.0.PS.A, PRRX2.H12CORE.1.S.B, LHX3.H12CORE.0.P.B, ARGFX.H12CORE.0.SM.B, LMX1B.H12CORE.0.P.C, LHX2.H12CORE.0.PS.A, ISX.H12CORE.1.S.B, ZN664.H12CORE.1.P.C, PO3F1.H12CORE.2.S.C, MIXL1.H12CORE.1.S.B, HXD13.H12CORE.0.PS.A, ARX.H12CORE.0.S.B, ALX4.H12CORE.0.S.B, ALX3.H12CORE.1.S.B, F…
STREME	8-AAATATTTGTWRAAT	0	STREME-8	#VALUE!	ZNF3.H12CORE.0.P.B, FOXD2.H12CORE.0.S.B, FOXA3.H12CORE.1.M.C, FOXB1.H12CORE.0.SM.B, ZKSC8.H12CORE.0.P.B, CLOCK.H12CORE.0.M.C, MSX1.H12CORE.1.S.C
STREME	9-CGGGTTCGAWTC	0	STREME-9	#VALUE!	HSF1.H12CORE.2.P.B
STREME	10-GGAACA	0	STREME-10	#VALUE!	ANDR.H12CORE.1.S.C, MYOG.H12CORE.0.PSM.A, ZN189.H12CORE.0.P.B, MCR.H12CORE.1.SM.B, PRGR.H12CORE.1.P.B
STREME	11-AGATAA	0	STREME-11	#VALUE!	GATA3.H12CORE.1.SM.B, GATA3.H12CORE.0.PS.A, GATA4.H12CORE.0.PSM.A, GATA1.H12CORE.1.PSM.A, GATA2.H12CORE.0.PSM.A, TRPS1.H12CORE.0.P.B, GATA2.H12CORE.1.P.B, GATA6.H12CORE.0.PSM.A, GATA5.H12CORE.0.SM.B
STREME	12-AGAACA	0	STREME-12	#VALUE!	ZN677.H12CORE.0.P.C, SOX10.H12CORE.0.PSM.A, PRGR.H12CORE.1.P.B, SOX10.H12CORE.1.PSM.A
				#VALUE!
STREME	13-GATRWYATC	0	STREME-13	#VALUE!	None
STREME	14-CTTGGC	0	STREME-14	#VALUE!	ZN805.H12CORE.0.P.C, NFIA.H12CORE.1.PS.A, NFIB.H12CORE.1.PS.A, NFIA.H12CORE.0.P.B, NFIX.H12CORE.1.S.B
STREME	15-AGGTCA	0	STREME-15	#VALUE!	NR4A2.H12CORE.0.SM.B, RARB.H12CORE.0.SM.B, ERR1.H12CORE.0.PSM.A, ERR3.H12CORE.0.PSM.A, RARA.H12CORE.0.PSM.A, RARG.H12CORE.1.PSM.A, NR4A1.H12CORE.0.PSM.A, THB.H12CORE.2.SM.B, RXRA.H12CORE.2.SM.B, ESR2.H12CORE.1.P.B, COT1.H12CORE.1.PSM.A, NR2F6.H12CORE.3.SM.B, RXRG.H12CORE.1.SM.B, THA.H12CORE.2.S.B, RARG.H12CORE.2.SM.B, RARG.H12CORE.3.S.B, THB.H12CORE.3.S.C, PPARA.H12CORE.1.P.B, NR2F6.H12CORE.0.P.C…
STREME	16-CAAATAAA	0	STREME-16	#VALUE!	ZN766.H12CORE.0.P.B, ZNF35.H12CORE.0.P.C
STREME	17-CCTGGCACATAG	0	STREME-17	#VALUE!	ZN205.H12CORE.0.P.C
STREME	18-AAAAAAAAAAAAAAS	0	STREME-18	#VALUE!	ZN362.H12CORE.0.P.C, ZN613.H12CORE.0.P.C, ZN384.H12CORE.0.PSM.A, Z585A.H12CORE.0.P.C, CPEB1.H12CORE.1.S.B, PRDM6.H12CORE.0.P.B, FOXJ2.H12CORE.2.S.B, ONEC3.H12CORE.0.S.B, FOXE1.H12CORE.1.S.C, ANDR.H12CORE.2.P.B, ZIK1.H12CORE.0.P.C
STREME	19-GATTAAATGAG	0	STREME-19	#VALUE!	ZN664.H12CORE.0.P.C, DUXA.H12CORE.0.SM.B, ZN664.H12CORE.1.P.C

### Sheet: CWR-R1 FOXA1-W
CWR-R1 FOXA1 IP - WHOLE MEDIA - MOTIF ENRICHMENTS
Discovery Program	ID	E-value	Alt. ID	Logo	TomTom Matches
MEME	NWWTRTTTACWTWDN	1.6e-460	MEME-1	#VALUE!	FOXM1.H12CORE.0.P.B, FOXA2.H12CORE.0.PSM.A, FOXA1.H12CORE.0.P.B, FOXA1.H12CORE.1.S.C, FOXC1.H12CORE.1.S.C, FOXC2.H12CORE.0.SM.B, FOXD3.H12CORE.0.P.C, FOXC1.H12CORE.0.S.B, FOXA3.H12CORE.0.PS.A, FOXK1.H12CORE.0.PS.A, FOXD2.H12CORE.0.S.B, FOXJ2.H12CORE.2.S.B, FOXD3.H12CORE.1.S.B, FOXB1.H12CORE.0.SM.B, FOXJ3.H12CORE.0.SM.B, FOXL2.H12CORE.0.PSM.A, FOXA3.H12CORE.1.M.C, FOXA2.H12CORE.1.SM.B, FOXE1.H12CO…
MEME	GCCCCTCCCCCMGCC	2.7e-022	MEME-2	#VALUE!	ZN281.H12CORE.0.P.B, ZN148.H12CORE.0.P.B, PATZ1.H12CORE.1.P.C, VEZF1.H12CORE.0.P.C, ZBT17.H12CORE.0.P.B, SALL1.H12CORE.0.P.C, SP3.H12CORE.0.P.B, SP2.H12CORE.1.P.B, KLF16.H12CORE.1.P.B, SP5.H12CORE.1.P.B, KLF17.H12CORE.1.P.C, SP2.H12CORE.0.P.D, WT1.H12CORE.0.P.B, VEZF1.H12CORE.1.P.B, PATZ1.H12CORE.0.P.B, KLF7.H12CORE.0.P.B, KLF10.H12CORE.0.P.C, KLF8.H12CORE.0.P.C, ZN740.H12CORE.1.S.C, WT1.H12CORE.…
MEME	AGCCTGGGCAATGGC	4.8e-017	MEME-3	#VALUE!	ZN623.H12CORE.0.P.C, ZN189.H12CORE.1.P.B, SOX30.H12CORE.1.SM.B
MEME	TKTGTKTGTKTKTGT	5.4e-010	MEME-4	#VALUE!	ZN540.H12CORE.0.P.C, FOXL1.H12CORE.0.S.B
MEME	GGGAAGCTCGAACTG	1.2e-002	MEME-5	#VALUE!	None
STREME	1-WAAGTAAAYA	0	STREME-1	#VALUE!	FOXA1.H12CORE.0.P.B, FOXC1.H12CORE.1.S.C, FOXA3.H12CORE.0.PS.A, FOXM1.H12CORE.0.P.B, FOXA2.H12CORE.0.PSM.A, FOXC2.H12CORE.0.SM.B, FOXA1.H12CORE.1.S.C, FOXD3.H12CORE.0.P.C, FOXD2.H12CORE.0.S.B, FOXK1.H12CORE.0.PS.A, FOXD3.H12CORE.1.S.B, FOXC1.H12CORE.0.S.B, FOXA2.H12CORE.1.SM.B, FOXL2.H12CORE.0.PSM.A, FOXL1.H12CORE.0.S.B, FOXA3.H12CORE.1.M.C, FOXB1.H12CORE.0.SM.B, FOXP1.H12CORE.0.PS.A, FOXJ2.H12CO…
STREME	2-CAAATATTTG	0	STREME-2	#VALUE!	FOXB1.H12CORE.0.SM.B, FOXA3.H12CORE.1.M.C, FOXA2.H12CORE.1.SM.B
STREME	3-CAAATA	0	STREME-3	#VALUE!	None
STREME	4-GTGCCARG	0	STREME-4	#VALUE!	NFIB.H12CORE.1.PS.A, NFIX.H12CORE.1.S.B, NFIA.H12CORE.1.PS.A, NFIA.H12CORE.0.P.B, NFIC.H12CORE.0.PSM.A, NFIC.H12CORE.1.PSM.A, NFIB.H12CORE.0.PSM.A, NFIX.H12CORE.0.SM.B
STREME	5-GATAWTATC	0	STREME-5	#VALUE!	None
STREME	6-CCGCCATTGCCCAGG	0	STREME-6	#VALUE!	None
STREME	7-CWATAAA	0	STREME-7	#VALUE!	ZBT40.H12CORE.0.P.B, ARI1A.H12CORE.0.P.C, HXD13.H12CORE.0.PS.A, HXA9.H12CORE.2.P.B, TBP.H12CORE.0.P.B, ZSA5C.H12CORE.0.P.C
STREME	8-GGCTGGGGGAGGGG	0	STREME-8	#VALUE!	ZN281.H12CORE.0.P.B, ZN148.H12CORE.0.P.B, PATZ1.H12CORE.1.P.C, ZBT17.H12CORE.0.P.B, VEZF1.H12CORE.0.P.C, WT1.H12CORE.1.P.B, SALL1.H12CORE.0.P.C, KLF8.H12CORE.1.P.C, WT1.H12CORE.0.P.B, ZN281.H12CORE.1.SM.B, KLF14.H12CORE.1.P.C, KLF17.H12CORE.1.P.C, SP5.H12CORE.1.P.B, PATZ1.H12CORE.0.P.B, ZN740.H12CORE.1.S.C, VEZF1.H12CORE.1.P.B, ZN467.H12CORE.0.P.C, SP3.H12CORE.0.P.B, ZN770.H12CORE.1.P.B, KLF16.H1…
STREME	9-CTCATAAA	0	STREME-9	#VALUE!	HXA13.H12CORE.0.P.B, HXB13.H12CORE.0.PS.A, HXD13.H12CORE.1.SM.B, HXC11.H12CORE.1.S.B, HXC10.H12CORE.1.S.B, HXA13.H12CORE.1.SM.B, HXC13.H12CORE.0.SM.B, HXB13.H12CORE.1.SM.B, NKX61.H12CORE.1.P.B
STREME	10-AAGCAGCCGGGAAG	0	STREME-10	#VALUE!	None
STREME	11-CCACCCAGTTC	0	STREME-11	#VALUE!	ZN331.H12CORE.0.P.B
STREME	12-CCCACCCC	0	STREME-12	#VALUE!	ZN148.H12CORE.0.P.B, ZN180.H12CORE.0.P.C, ZN282.H12CORE.0.P.B, KLF6.H12CORE.1.SM.B, SALL1.H12CORE.0.P.C, ZN684.H12CORE.1.M.C, KLF15.H12CORE.0.S.B, KLF10.H12CORE.0.P.C, SALL4.H12CORE.0.P.B, KLF7.H12CORE.0.P.B, KLF13.H12CORE.0.PSM.A, ZN740.H12CORE.0.P.C, ZN281.H12CORE.0.P.B, KLF8.H12CORE.0.P.C
STREME	13-AGATAAGAATC	0	STREME-13	#VALUE!	GATA5.H12CORE.0.SM.B, ZNF79.H12CORE.0.P.C, GATA4.H12CORE.0.PSM.A, GATA3.H12CORE.0.PS.A
STREME	14-GGATTA	0	STREME-14	#VALUE!	PITX3.H12CORE.0.SM.B, GSC.H12CORE.0.SM.B, PITX1.H12CORE.0.PSM.A, PITX2.H12CORE.0.SM.B, RHXF2.H12CORE.0.SM.B, DPRX.H12CORE.0.SM.B, OTX1.H12CORE.0.SM.B, OTX2.H12CORE.0.PSM.A, GSC2.H12CORE.0.SM.B, PITX1.H12CORE.1.S.B, PITX3.H12CORE.1.S.B, DMBX1.H12CORE.0.SM.B, OTX1.H12CORE.1.S.B, CRX.H12CORE.0.PSM.A, ZN264.H12CORE.0.P.B
STREME	15-GCAAGGCGGCAGC	0	STREME-15	#VALUE!	ZN100.H12CORE.1.P.B, ZN548.H12CORE.0.P.B
STREME	16-TAATTAAACTAA	0	STREME-16	#VALUE!	ARGFX.H12CORE.0.SM.B, LHX2.H12CORE.1.S.C, UNC4.H12CORE.0.S.B, ARX.H12CORE.0.S.B, ALX3.H12CORE.1.S.B, PRRX2.H12CORE.1.S.B, ALX1.H12CORE.0.SM.B, DRGX.H12CORE.1.SM.B, ISX.H12CORE.1.S.B, SHOX.H12CORE.0.SM.B, ALX4.H12CORE.0.S.B, PHX2B.H12CORE.0.PSM.A, MIXL1.H12CORE.0.SM.B, PHX2A.H12CORE.0.PS.A, DRGX.H12CORE.0.S.B, PROP1.H12CORE.0.PSM.A, FOXA1.H12CORE.1.S.C, LMX1B.H12CORE.0.P.C, DUXA.H12CORE.0.SM.B, LM…
STREME	17-ATTCTAG	0	STREME-17	#VALUE!	None
STREME	18-ACTCTGTGAGTTGA	0	STREME-18	#VALUE!	None
STREME	19-GAACACAGCC	0	STREME-19	#VALUE!	None
STREME	20-AAAAAAAAAAAAA	0	STREME-20	#VALUE!	ZN362.H12CORE.0.P.C, ZN613.H12CORE.0.P.C, ZN384.H12CORE.0.PSM.A, Z585A.H12CORE.0.P.C, CPEB1.H12CORE.1.S.B, PRDM6.H12CORE.0.P.B, FOXJ2.H12CORE.2.S.B, FOXE1.H12CORE.1.S.C, ANDR.H12CORE.2.P.B, FOXL1.H12CORE.0.S.B, ONEC3.H12CORE.0.S.B
STREME	21-RTGASTCAY	0	STREME-21	#VALUE!	NFE2.H12CORE.1.SM.B, BACH2.H12CORE.1.SM.B, FOSL1.H12CORE.0.P.B, FOSB.H12CORE.0.P.B, JUND.H12CORE.0.PM.A, FOSL2.H12CORE.0.P.B, JUNB.H12CORE.0.PM.A, JUN.H12CORE.0.P.B, FOS.H12CORE.0.P.B, BATF.H12CORE.1.P.B, JUND.H12CORE.1.SM.B, BATF3.H12CORE.1.P.B, NFAC1.H12CORE.0.P.B, BATF.H12CORE.0.P.B, ATF3.H12CORE.0.P.B, BATF3.H12CORE.0.P.B, BACH1.H12CORE.0.P.B, NFE2.H12CORE.0.P.B, BACH2.H12CORE.0.P.B, NFAC2.H1…
STREME	22-TGAGATCAAR	0	STREME-22	#VALUE!	ZN614.H12CORE.0.P.C, COT1.H12CORE.0.PSM.A, THA.H12CORE.1.PS.A
STREME	23-AGATAAGGA	0	STREME-23	#VALUE!	GATA5.H12CORE.0.SM.B, GATA3.H12CORE.0.PS.A, GATA4.H12CORE.0.PSM.A, GATA1.H12CORE.1.PSM.A, GATA2.H12CORE.0.PSM.A, GATA6.H12CORE.0.PSM.A, GATA1.H12CORE.0.P.B, GATA2.H12CORE.1.P.B, TRPS1.H12CORE.0.P.B

### Sheet: CWR-R1 SOX2-W
CWR-R1 - SOX2 IP (WHOLE MEDIA) MOTIF ENRICHMENT OUTPUTS
Discovery Program	ID	E-value	Alt. ID	Logo	TomTom Matches
MEME	TCAACTCACAGAGTT	5.7e-255	MEME-1	#VALUE!	None
MEME	CTTTGTGATGTGTGY	1.2e-185	MEME-2	#VALUE!	ZNF23.H12CORE.0.P.C, TCF7.H12CORE.0.PSM.A
MEME	AATGGAATCGAATGG	1.5e-267	MEME-3	#VALUE!	ZN671.H12CORE.0.P.C
MEME	YARACAGARTSWTTC	1.2e-194	MEME-4	#VALUE!	None
MEME	TSGWAKGRAATGGAA	1.2e-202	MEME-5	#VALUE!	ZN671.H12CORE.0.P.C, TEAD2.H12CORE.0.PSM.A, ZN790.H12CORE.0.P.C
STREME	1-GYAAACA	0	STREME-1	#VALUE!	FOXM1.H12CORE.0.P.B, ANDR.H12CORE.2.P.B, FOXA2.H12CORE.0.PSM.A, FOXA3.H12CORE.0.PS.A, FOXA1.H12CORE.0.P.B, FOXP1.H12CORE.0.PS.A, FOXP2.H12CORE.0.P.B, FOXA1.H12CORE.1.S.C, FOXO3.H12CORE.0.PS.A, FOXG1.H12CORE.0.PSM.A, FOXJ2.H12CORE.1.SM.B, FOXJ3.H12CORE.0.SM.B, FOXJ2.H12CORE.0.PSM.A, FOXK1.H12CORE.0.PS.A, FOXO6.H12CORE.0.S.B, FOXO1.H12CORE.0.PS.A, FOXC1.H12CORE.1.S.C, FOXD3.H12CORE.0.P.C, FOXL2.H12…
STREME	2-CAAGTGGA	0	STREME-2	#VALUE!	None
STREME	3-CTCTGTGAGTTGAAY	0	STREME-3	#VALUE!	None
STREME	4-CTAGACAGAA	0	STREME-4	#VALUE!	None
STREME	5-CGWTTCCAWYSRA	0	STREME-5	#VALUE!	None
STREME	6-CTGCTCTATGAAAAG	0	STREME-6	#VALUE!	None
STREME	7-ACAAAGRAGTTTCT	0	STREME-7	#VALUE!	ZN766.H12CORE.0.P.B

### Sheet: NCI-H660 FOXA1
NCI-H660 FOXA1 IP - MOTIF ENRICHMENTS
Discovery Program	ID	E-value	Alt. ID	Logo	TomTom Matches
MEME	DNNWDTGTTTACWTW	2.2e-261	MEME-1	#VALUE!	FOXC1.H12CORE.1.S.C, FOXA1.H12CORE.0.P.B, FOXL1.H12CORE.0.S.B, FOXC2.H12CORE.0.SM.B, FOXJ2.H12CORE.2.S.B, FOXK1.H12CORE.0.PS.A, FOXA1.H12CORE.1.S.C, FOXC1.H12CORE.0.S.B, FOXD3.H12CORE.0.P.C, FOXA3.H12CORE.0.PS.A, FOXA2.H12CORE.0.PSM.A, FOXM1.H12CORE.0.P.B, FOXJ3.H12CORE.0.SM.B, FOXL2.H12CORE.0.PSM.A, FOXA2.H12CORE.1.SM.B, FOXD2.H12CORE.0.S.B, ANDR.H12CORE.2.P.B, FOXI1.H12CORE.0.SM.B, FOXP1.H12COR…
MEME	CCCTCCCCCAGCCTC	1.8e-107	MEME-2	#VALUE!	ZN148.H12CORE.0.P.B, ZN281.H12CORE.0.P.B, KLF14.H12CORE.1.P.C, ZN770.H12CORE.1.P.B, WT1.H12CORE.1.P.B, VEZF1.H12CORE.1.P.B, ZN467.H12CORE.0.P.C, ZN281.H12CORE.1.SM.B, ZN566.H12CORE.0.P.C, PATZ1.H12CORE.1.P.C, ZBT17.H12CORE.0.P.B, SP5.H12CORE.1.P.B, KLF8.H12CORE.1.P.C, ZN444.H12CORE.0.S.C, PATZ1.H12CORE.0.P.B, ZSA5A.H12CORE.0.SM.B, ZN580.H12CORE.1.SM.B, ZN740.H12CORE.0.P.C, KLF15.H12CORE.1.P.C, KL…
MEME	CGCCATTGCCCAGGC	3.5e-104	MEME-3	#VALUE!	None
MEME	GGAAGCTCSAACTGG	1.2e-073	MEME-4	#VALUE!	ZBTB6.H12CORE.0.P.B, ZN557.H12CORE.0.P.C
MEME	GACAGAAGMATTCTC	9.1e-064	MEME-5	#VALUE!	ZN317.H12CORE.0.P.B
STREME	1-WADGTAAACAH	0	STREME-1	#VALUE!	FOXC1.H12CORE.1.S.C, FOXA1.H12CORE.1.S.C, FOXC2.H12CORE.0.SM.B, FOXA3.H12CORE.0.PS.A, FOXD3.H12CORE.0.P.C, FOXA1.H12CORE.0.P.B, FOXA2.H12CORE.0.PSM.A, FOXM1.H12CORE.0.P.B, FOXK1.H12CORE.0.PS.A, FOXL1.H12CORE.0.S.B, FOXL2.H12CORE.0.PSM.A, FOXC1.H12CORE.0.S.B, FOXK2.H12CORE.0.P.B, FOXD2.H12CORE.0.S.B, FOXJ2.H12CORE.2.S.B, FOXD3.H12CORE.1.S.B, FOXA2.H12CORE.1.SM.B, FOXJ3.H12CORE.0.SM.B, FOXA3.H12COR…
STREME	2-AAGCCTGGGCAATGG	0	STREME-2	#VALUE!	None
STREME	3-GGGGGAGGGGCGCCC	0	STREME-3	#VALUE!	PATZ1.H12CORE.1.P.C, VEZF1.H12CORE.0.P.C, ZN281.H12CORE.0.P.B, ZNF28.H12CORE.0.P.C, WT1.H12CORE.0.P.B, SP2.H12CORE.0.P.D, KLF8.H12CORE.0.P.C, ZN148.H12CORE.0.P.B, KLF7.H12CORE.0.P.B, KLF17.H12CORE.1.P.C, ZBT17.H12CORE.0.P.B, ZBT7A.H12CORE.1.SM.B, SP5.H12CORE.0.P.B, ZN610.H12CORE.0.P.B, ZN444.H12CORE.0.S.C, ZN141.H12CORE.0.P.C, MAZ.H12CORE.0.P.B, ZN468.H12CORE.0.P.C, KLF16.H12CORE.1.P.B, SALL4.H12…
STREME	4-CAGTTYGAKCTY	0	STREME-4	#VALUE!	None
STREME	5-AGCCTCGCTGCCGC	0	STREME-5	#VALUE!	None
STREME	6-TAGACAGAAGMATTC	0	STREME-6	#VALUE!	None
STREME	7-GTTCAACTCTGTGAG	0	STREME-7	#VALUE!	ZN768.H12CORE.0.P.B
STREME	8-CCACTTS	0	STREME-8	#VALUE!	ETS1.H12CORE.1.P.B, ELF2.H12CORE.0.PS.A, ZN789.H12CORE.0.P.C, ELF1.H12CORE.0.PSM.A, ETV5.H12CORE.1.PM.A, FLI1.H12CORE.0.PSM.A, ETS2.H12CORE.1.P.B, ETV6.H12CORE.1.P.B, ETV2.H12CORE.1.PM.A, EHF.H12CORE.0.P.B, ETV1.H12CORE.1.PM.A, ERG.H12CORE.0.P.B, NKX25.H12CORE.0.PSM.A
STREME	9-GGTGGAGCCCA	0	STREME-9	#VALUE!	ZN692.H12CORE.0.P.C, ZN333.H12CORE.0.P.C, ZN417.H12CORE.0.P.C
STREME	10-AGCAGCCGGG	0	STREME-10	#VALUE!	PTF1A.H12CORE.1.PS.A, OLIG2.H12CORE.1.P.B, ASCL2.H12CORE.0.PSM.A, ATOH1.H12CORE.0.P.B
STREME	11-TGCTCTRTGAAAAGR	0	STREME-11	#VALUE!	None
STREME	12-CACACATCACAAAGA	0	STREME-12	#VALUE!	ZN197.H12CORE.0.P.C
STREME	13-AGAGTGTTTCAAAAC	0	STREME-13	#VALUE!	ZN595.H12CORE.0.P.C
STREME	14-STMCTTGA	0	STREME-14	#VALUE!	None
STREME	15-CCGTTTCCAACG	0	STREME-15	#VALUE!	CENPB.H12CORE.0.S.B, HSFY1.H12CORE.1.S.B
STREME	16-AACACTTGA	0	STREME-16	#VALUE!	None
STREME	17-AGTTTCTGA	0	STREME-17	#VALUE!	None
STREME	18-AAGGAAATATCTTCS	0	STREME-18	#VALUE!	NGN2.H12CORE.1.SM.B, FOXD2.H12CORE.0.S.B
STREME	19-CAAAGCGSTYSAAAT	0	STREME-19	#VALUE!	None
STREME	20-GACTGCTGTGCTA	0	STREME-20	#VALUE!	ZIC1.H12CORE.0.P.B, ZN433.H12CORE.0.P.C
STREME	21-AAACCAC	0	STREME-21	#VALUE!	RUNX2.H12CORE.2.M.C, RUNX1.H12CORE.0.P.B, RUNX3.H12CORE.0.P.B, RUNX2.H12CORE.0.P.B
STREME	22-CAAATATTTG	0	STREME-22	#VALUE!	FOXB1.H12CORE.0.SM.B, FOXA3.H12CORE.1.M.C, FOXA2.H12CORE.1.SM.B, FOXD2.H12CORE.0.S.B
STREME	23-ATATGAAGAAATC	0	STREME-23	#VALUE!	DDIT3.H12CORE.0.P.B
STREME	24-GCAATCAGCGAGAC	0	STREME-24	#VALUE!	ZN799.H12CORE.0.P.C, LHX6.H12CORE.0.P.B
STREME	25-AAGCACTC	0	STREME-25	#VALUE!	NKX21.H12CORE.0.P.B
STREME	26-CARATTCYACAAAA	0	STREME-26	#VALUE!	ZN214.H12CORE.0.P.B
STREME	27-BAAGRGCYCTTV	0	STREME-27	#VALUE!	None
STREME	28-AGACTTTACAAAC	0	STREME-28	#VALUE!	None
STREME	29-GCTCTTGAC	0	STREME-29	#VALUE!	ZN257.H12CORE.0.P.B
STREME	30-ACGCCCACGGA	0	STREME-30	#VALUE!	EGR3.H12CORE.0.PSM.A, EGR2.H12CORE.0.PSM.A, EGR1.H12CORE.0.PS.A, EGR4.H12CORE.0.S.B
STREME	31-AAAACAAAYA	0	STREME-31	#VALUE!	FOXC2.H12CORE.0.SM.B, FOXL1.H12CORE.0.S.B, FOXE1.H12CORE.1.S.C, FOXM1.H12CORE.0.P.B
STREME	32-ATATTTGGATAG	0	STREME-32	#VALUE!	FOXB1.H12CORE.0.SM.B
STREME	33-GYCAATGGYAGAA	0	STREME-33	#VALUE!	None
STREME	34-GAAGGCAGCATGCTC	0	STREME-34	#VALUE!	None
STREME	35-CCAGGGACACAAA	0	STREME-35	#VALUE!	ZN768.H12CORE.1.P.B, ZN527.H12CORE.0.P.C
STREME	36-ATCAAACTGCAAG	0	STREME-36	#VALUE!	RUNX3.H12CORE.2.S.B
STREME	37-CGTTCAA	0	STREME-37	#VALUE!	None
STREME	38-GTGACTCATGC	0	STREME-38	#VALUE!	FOSB.H12CORE.0.P.B, FOSL2.H12CORE.0.P.B, JUN.H12CORE.0.P.B, BACH2.H12CORE.1.SM.B, JUNB.H12CORE.0.PM.A, NFE2.H12CORE.1.SM.B, FOSL1.H12CORE.0.P.B, FOS.H12CORE.0.P.B, NFE2.H12CORE.0.P.B
STREME	39-GCACCTGGC	0	STREME-39	#VALUE!	MGAP.H12CORE.0.P.C, ZN417.H12CORE.0.P.C, HTF4.H12CORE.0.PSM.A, SNAI2.H12CORE.0.PSM.A, MXI1.H12CORE.0.P.B, MYCN.H12CORE.0.PS.A, ATOH1.H12CORE.0.P.B, ZEB1.H12CORE.0.P.B, ITF2.H12CORE.1.PSM.A, MYC.H12CORE.0.P.B, TFE2.H12CORE.0.PS.A
STREME	40-CCCCDCCCC	0	STREME-40	#VALUE!	ZN148.H12CORE.0.P.B, VEZF1.H12CORE.0.P.C, PATZ1.H12CORE.1.P.C, ZN180.H12CORE.0.P.C, SALL1.H12CORE.0.P.C, KLF7.H12CORE.0.P.B, KLF10.H12CORE.0.P.C, ZN281.H12CORE.0.P.B, KLF8.H12CORE.0.P.C, ZBT17.H12CORE.0.P.B, SP2.H12CORE.0.P.D, SP1.H12CORE.0.P.B, SP5.H12CORE.0.P.B, KLF11.H12CORE.0.P.B, ZN444.H12CORE.0.S.C, SP4.H12CORE.0.P.C, SALL4.H12CORE.0.P.B, MAZ.H12CORE.0.P.B, ZN468.H12CORE.0.P.C, SP3.H12CORE.…
STREME	41-AAGCATCTGTTTA	0	STREME-41	#VALUE!	MAX.H12CORE.1.M.C, ZN432.H12CORE.0.P.C, CLOCK.H12CORE.0.M.C, OLIG2.H12CORE.2.SM.B, OLIG1.H12CORE.0.S.B
STREME	42-CCTCAAAGAGGTC	0	STREME-42	#VALUE!	ZN214.H12CORE.0.P.B, ZN768.H12CORE.0.P.B
STREME	43-AGAGGCAGGCAGG	0	STREME-43	#VALUE!	ZN662.H12CORE.0.P.C, Z780A.H12CORE.0.P.C, ZN254.H12CORE.0.P.C
STREME	44-ACAAAGCACATCTT	0	STREME-44	#VALUE!	None
STREME	45-GTCATTAA	0	STREME-45	#VALUE!	NKX61.H12CORE.1.P.B, HXC8.H12CORE.0.SM.B, HXB6.H12CORE.0.SM.B, HXA10.H12CORE.0.S.B, HXA9.H12CORE.1.SM.B, NKX63.H12CORE.0.SM.B, HXB9.H12CORE.0.S.C, HXA6.H12CORE.0.SM.B, HXD4.H12CORE.0.SM.B, HXA4.H12CORE.0.SM.B, HXD8.H12CORE.0.SM.B, HXC4.H12CORE.0.SM.B, HXC11.H12CORE.1.S.B, NKX62.H12CORE.0.SM.B, HXB7.H12CORE.1.SM.B, HXB5.H12CORE.0.SM.B, HXC9.H12CORE.1.S.C, HXB8.H12CORE.0.PSM.A, HXC10.H12CORE.1.S.B,…
STREME	46-GATGASTCATC	0	STREME-46	#VALUE!	JUND.H12CORE.0.PM.A, FOSL2.H12CORE.0.P.B, JUN.H12CORE.0.P.B, FOSL1.H12CORE.0.P.B, JUNB.H12CORE.0.PM.A, FOSB.H12CORE.0.P.B, BACH2.H12CORE.0.P.B, FOS.H12CORE.0.P.B, BATF.H12CORE.1.P.B, JUND.H12CORE.1.SM.B, BATF.H12CORE.0.P.B, ATF3.H12CORE.0.P.B, NFE2.H12CORE.1.SM.B, BATF3.H12CORE.1.P.B, BACH2.H12CORE.1.SM.B, NFE2.H12CORE.0.P.B, MAFK.H12CORE.0.PS.A, NF2L2.H12CORE.1.P.B, NF2L1.H12CORE.0.P.B, BACH1.H1…
STREME	47-CCTAGGAAAACC	0	STREME-47	#VALUE!	HXD13.H12CORE.1.SM.B
STREME	48-AATATCTTCMTATA	0	STREME-48	#VALUE!	None
STREME	49-TGTGTACACA	0	STREME-49	#VALUE!	FOXG1.H12CORE.0.PSM.A, FOXA2.H12CORE.0.PSM.A, FOXA1.H12CORE.0.P.B
STREME	50-CACCTGC	0	STREME-50	#VALUE!	HAND2.H12CORE.2.S.C, MESP1.H12CORE.0.S.C, HTF4.H12CORE.0.PSM.A, TFE2.H12CORE.0.PS.A, SNAI2.H12CORE.0.PSM.A, ZEB2.H12CORE.0.P.B, SNAI1.H12CORE.0.PSM.A, PRD13.H12CORE.0.P.B, ITF2.H12CORE.1.PSM.A, SNAI3.H12CORE.0.S.C, ZEB1.H12CORE.0.P.B, ASCL2.H12CORE.0.PSM.A, ITF2.H12CORE.0.S.B
STREME	51-AGCTKGAACTG	0	STREME-51	#VALUE!	None
STREME	52-GTAAACA	0	STREME-52	#VALUE!	FOXO3.H12CORE.0.PS.A, FOXP1.H12CORE.0.PS.A, FOXP2.H12CORE.0.P.B, FOXI1.H12CORE.0.SM.B, FOXO1.H12CORE.0.PS.A, FOXJ3.H12CORE.0.SM.B, FOXO6.H12CORE.0.S.B, FOXA1.H12CORE.1.S.C, FOXK2.H12CORE.0.P.B, FOXK1.H12CORE.0.PS.A, FOXJ2.H12CORE.0.PSM.A, FOXA3.H12CORE.0.PS.A, FOXA2.H12CORE.0.PSM.A, FOXA1.H12CORE.0.P.B, FOXL2.H12CORE.0.PSM.A, FOXJ2.H12CORE.1.SM.B, FOXO4.H12CORE.0.SM.B, FOXC1.H12CORE.1.S.C, FOXC2.…
STREME	53-AGGACCCTCYG	0	STREME-53	#VALUE!	None
STREME	54-AAAAAAAAAARAAA	0	STREME-54	#VALUE!	ZN362.H12CORE.0.P.C, ZN613.H12CORE.0.P.C, Z585A.H12CORE.0.P.C, ZN384.H12CORE.0.PSM.A, CPEB1.H12CORE.1.S.B, ANDR.H12CORE.2.P.B, PRDM6.H12CORE.0.P.B, ONEC3.H12CORE.0.S.B, FOXJ2.H12CORE.2.S.B, FOXE1.H12CORE.1.S.C, ZN197.H12CORE.0.P.C
STREME	55-GCACTCCAGCCTGGG	0	STREME-55	#VALUE!	ZN560.H12CORE.0.P.C, ZN563.H12CORE.1.P.C
STREME	56-ACAAAGGTCTM	0	STREME-56	#VALUE!	PPARA.H12CORE.1.P.B, NR4A1.H12CORE.0.PSM.A, COT1.H12CORE.1.PSM.A
STREME	57-GATGACA	0	STREME-57	#VALUE!	None
STREME	58-ATGGATTAAGGGC	0	STREME-58	#VALUE!	PITX3.H12CORE.0.SM.B, PITX1.H12CORE.1.S.B, PITX2.H12CORE.0.SM.B, RHXF2.H12CORE.0.SM.B, PITX1.H12CORE.0.PSM.A, CRX.H12CORE.0.PSM.A
STREME	59-CACTGCGGAAGG	0	STREME-59	#VALUE!	Z280A.H12CORE.0.P.B, GLIS1.H12CORE.0.P.B
STREME	60-GAAACAATGGAYTT	0	STREME-60	#VALUE!	SOX9.H12CORE.1.PS.A, SOX7.H12CORE.0.PS.A, SOX5.H12CORE.0.P.B, SOX17.H12CORE.0.PS.A, SOX3.H12CORE.0.PM.A, SOX6.H12CORE.0.P.B, SOX10.H12CORE.1.PSM.A, SOX30.H12CORE.1.SM.B, SOX7.H12CORE.1.SM.B, SOX13.H12CORE.0.P.B, SOX21.H12CORE.0.S.B, SOX30.H12CORE.0.P.C, SOX8.H12CORE.0.PSM.A, SOX3.H12CORE.1.S.C, SOX18.H12CORE.0.SM.B, OVOL1.H12CORE.0.SM.B

### Sheet: NCI-H660 SOX2
NCI-H660 - SOX2 IP - MOTIF ENRICHMENT OUTPUTS
Discovery Program	ID	E-value	Alt. ID	Logo	TomTom Matches
MEME	TCAACTCACAGAGTT	6.2e-278	MEME-1	#VALUE!	None
MEME	CAGAAKMATTCTCAG	1.8e-223	MEME-2	#VALUE!	ZN317.H12CORE.0.P.B
MEME	CTTTGTGATGTGTGY	2.5e-204	MEME-3	#VALUE!	ZNF23.H12CORE.0.P.C, TCF7.H12CORE.0.PSM.A
MEME	CTTTTCATAGAGCAG	3.2e-181	MEME-4	#VALUE!	None
MEME	GAAACACTCTKTTTG	2.2e-162	MEME-5	#VALUE!	SRY.H12CORE.1.S.B
STREME	1-GTAAAYA	0	STREME-1	#VALUE!	FOXC1.H12CORE.1.S.C, FOXA1.H12CORE.0.P.B, FOXM1.H12CORE.0.P.B, FOXA2.H12CORE.0.PSM.A, FOXA3.H12CORE.0.PS.A, FOXJ2.H12CORE.1.SM.B, FOXP1.H12CORE.0.PS.A, FOXP2.H12CORE.0.P.B, FOXA1.H12CORE.1.S.C, FOXJ3.H12CORE.0.SM.B, FOXL2.H12CORE.0.PSM.A, FOXC2.H12CORE.0.SM.B, FOXO3.H12CORE.0.PS.A, FOXK1.H12CORE.0.PS.A, FOXJ2.H12CORE.0.PSM.A, FOXJ2.H12CORE.2.S.B, FOXO6.H12CORE.0.S.B, FOXK2.H12CORE.0.P.B, FOXO1.H1…
STREME	2-YAAGTGGH	0	STREME-2	#VALUE!	NKX23.H12CORE.0.SM.B
STREME	3-CACACATCACAAAG	0	STREME-3	#VALUE!	ZNF23.H12CORE.0.P.C, TCF7.H12CORE.0.PSM.A
STREME	4-AACTCACAGAGTTKA	0	STREME-4	#VALUE!	ZN274.H12CORE.1.P.B
STREME	5-AGTTTCTGAGAATK	0	STREME-5	#VALUE!	ZN239.H12CORE.0.P.C, STA5A.H12CORE.0.P.B, STAT6.H12CORE.0.P.B
STREME	6-CTGCTCTATGAAAAG	0	STREME-6	#VALUE!	None
STREME	7-RCTAGACAGAAK	0	STREME-7	#VALUE!	SMAD2.H12CORE.1.P.B
STREME	8-AACAAWRG	0	STREME-8	#VALUE!	SOX2.H12CORE.0.P.B, SOX2.H12CORE.1.P.B, SOX6.H12CORE.0.P.B, SOX3.H12CORE.0.PM.A, SOX5.H12CORE.0.P.B, SOX7.H12CORE.0.PS.A, SOX13.H12CORE.0.P.B, SOX8.H12CORE.1.PS.A, SOX17.H12CORE.0.PS.A, SOX10.H12CORE.1.PSM.A, SOX9.H12CORE.1.PS.A, SOX12.H12CORE.0.SM.B, SOX9.H12CORE.0.PS.A, PO5F1.H12CORE.0.P.B, SOX8.H12CORE.0.PSM.A, SOX10.H12CORE.0.PSM.A, SOX30.H12CORE.1.SM.B, SOX14.H12CORE.0.SM.B, SOX15.H12CORE.0.…
STREME	9-AAAAAGAGTGTTTCA	0	STREME-9	#VALUE!	None
STREME	10-CCTCAAAGMGGTY	0	STREME-10	#VALUE!	ZN214.H12CORE.0.P.B
STREME	11-CTTCGTTGGAAA	0	STREME-11	#VALUE!	None
STREME	12-GGTACTTGA	0	STREME-12	#VALUE!	None
STREME	13-ATGAAGAAATCCCG	0	STREME-13	#VALUE!	None
STREME	14-CAATGGYAGAAAA	0	STREME-14	#VALUE!	None
STREME	15-AAGRGCYCTT	0	STREME-15	#VALUE!	ZNF35.H12CORE.0.P.C
STREME	16-CACCTGC	0	STREME-16	#VALUE!	HAND2.H12CORE.2.S.C, MESP1.H12CORE.0.S.C, HTF4.H12CORE.0.PSM.A, TFE2.H12CORE.0.PS.A, SNAI2.H12CORE.0.PSM.A, ZEB2.H12CORE.0.P.B, SNAI1.H12CORE.0.PSM.A, PRD13.H12CORE.0.P.B, ITF2.H12CORE.1.PSM.A, SNAI3.H12CORE.0.S.C, ZEB1.H12CORE.0.P.B, ASCL2.H12CORE.0.PSM.A, ITF2.H12CORE.0.S.B
STREME	17-CTTCMTATAAAA	0	STREME-17	#VALUE!	ZBT40.H12CORE.0.P.B
STREME	18-CAGACTTTA	0	STREME-18	#VALUE!	None
STREME	19-AAACCACA	0	STREME-19	#VALUE!	RUNX3.H12CORE.0.P.B, RUNX1.H12CORE.0.P.B, RUNX2.H12CORE.0.P.B, RUNX2.H12CORE.2.M.C, RUNX3.H12CORE.2.S.B, FOXH1.H12CORE.0.P.B, RUNX2.H12CORE.1.S.B
STREME	20-CAGCTG	0	STREME-20	#VALUE!	MYF5.H12CORE.0.P.B, TCF21.H12CORE.0.PS.A, TFAP4.H12CORE.0.PSM.A, HEN1.H12CORE.0.S.B, HEN2.H12CORE.0.SM.B, MYOG.H12CORE.0.PSM.A, PTF1A.H12CORE.1.PS.A, ATOH8.H12CORE.0.P.C, BHA15.H12CORE.0.P.B, ASCL1.H12CORE.0.PSM.A, MYOD1.H12CORE.0.P.B, TF2LX.H12CORE.1.SM.B, TGIF2.H12CORE.0.S.B, TF2LY.H12CORE.1.SM.B, ASCL2.H12CORE.0.PSM.A, OLIG2.H12CORE.1.P.B, FER3L.H12CORE.0.SM.B, MYOD1.H12CORE.1.PSM.A, TF2LY.H12…
STREME	21-AACACTTGA	0	STREME-21	#VALUE!	ZN595.H12CORE.0.P.C
STREME	22-CAAATTCCAC	0	STREME-22	#VALUE!	HNF4A.H12CORE.0.PSM.A
STREME	23-ATTTGGATAGCTTT	0	STREME-23	#VALUE!	None
STREME	24-ATGACTCATKA	0	STREME-24	#VALUE!	FOSB.H12CORE.0.P.B, BACH2.H12CORE.1.SM.B, NFE2.H12CORE.1.SM.B, JUNB.H12CORE.0.PM.A, FOSL1.H12CORE.0.P.B, BATF.H12CORE.1.P.B, BACH1.H12CORE.0.P.B, JUND.H12CORE.0.PM.A, JUND.H12CORE.1.SM.B, BATF3.H12CORE.1.P.B, JUN.H12CORE.0.P.B, FOS.H12CORE.0.P.B, PIT1.H12CORE.1.S.B, FOSL2.H12CORE.0.P.B, ATF3.H12CORE.0.P.B, PO4F3.H12CORE.0.SM.B, NF2L2.H12CORE.1.P.B, NF2L1.H12CORE.0.P.B
STREME	25-CAGATACTAC	0	STREME-25	#VALUE!	ZN382.H12CORE.0.P.B
STREME	26-AAACAAATA	0	STREME-26	#VALUE!	ZN510.H12CORE.0.P.C, FOXC2.H12CORE.0.SM.B, FOXL1.H12CORE.0.S.B, BARX1.H12CORE.0.P.C

### Sheet: PrEC SOX2
PrEC - SOX2 IP - MOTIF ENRICHMENT OUTPUTS
Discovery Program	ID	E-value	Alt. ID	Logo	TomTom Matches
MEME	CAGAAGCATTCTCAG	7.8e-1534	MEME-1	#VALUE!	ZN317.H12CORE.0.P.B
MEME	TTTGTRRWRTBTGCA	6.4e-1395	MEME-2	#VALUE!	ZNF23.H12CORE.0.P.C
MEME	GAGCAGDTTKGAAAC	7.0e-1276	MEME-3	#VALUE!	ZN584.H12CORE.1.P.C, ZN584.H12CORE.0.P.B
MEME	CTCAMAGAGTTKAAM	2.5e-1253	MEME-4	#VALUE!	ZN768.H12CORE.0.P.B
MEME	GGAAATATCTTCVTA	3.7e-840	MEME-5	#VALUE!	None
STREME	1-GAAWCMYTCTKTYTR	0	STREME-1	#VALUE!	None
STREME	2-AATATCCACTT	0	STREME-2	#VALUE!	ZN557.H12CORE.0.P.C
STREME	3-TCAACTCACAGAG	0	STREME-3	#VALUE!	None
STREME	4-ACATCACAAAGAAGT	0	STREME-4	#VALUE!	None
STREME	5-TGCTCTRTSAAAAG	0	STREME-5	#VALUE!	None
STREME	6-CTTTGAGGCCW	0	STREME-6	#VALUE!	ZN577.H12CORE.0.P.B
STREME	7-AAGGTTMAA	0	STREME-7	#VALUE!	None
STREME	8-CGTTGGAAACGGG	0	STREME-8	#VALUE!	CENPB.H12CORE.0.S.B
STREME	9-ATATCTTCMYATAAA	0	STREME-9	#VALUE!	None
STREME	10-CCTTTTCYACCAT	0	STREME-10	#VALUE!	None
STREME	11-GCAAATTCCA	0	STREME-11	#VALUE!	REL.H12CORE.0.P.B, TF65.H12CORE.0.P.B, NFAT5.H12CORE.1.PS.A
STREME	12-CCAGMTACTH	0	STREME-12	#VALUE!	ZN394.H12CORE.0.P.C, OLIG2.H12CORE.1.P.B, ASCL2.H12CORE.0.PSM.A
STREME	13-GCAGACTTTA	0	STREME-13	#VALUE!	None
STREME	14-GAYTACAGGCG	0	STREME-14	#VALUE!	None
STREME	15-GCCTCAGCCTCCC	0	STREME-15	#VALUE!	ZN770.H12CORE.0.P.B, ZN770.H12CORE.1.P.B, ZN135.H12CORE.0.P.C, ZN787.H12CORE.0.M.C, ZN730.H12CORE.0.P.C, SALL1.H12CORE.0.P.C, ZN519.H12CORE.0.P.C, ZN222.H12CORE.0.P.C, ZN223.H12CORE.0.P.C
STREME	16-CSCGCCACCRCRC	0	STREME-16	#VALUE!	ZN284.H12CORE.0.P.C, ZN740.H12CORE.0.P.C, ZBT17.H12CORE.0.P.B
STREME	17-AAATCCTCAAAGCTA	0	STREME-17	#VALUE!	None
STREME	18-CCAKCCTGGCYAAC	0	STREME-18	#VALUE!	ZN560.H12CORE.0.P.C, ZBT49.H12CORE.0.P.C
STREME	19-CGGCTGA	0	STREME-19	#VALUE!	None
STREME	20-TTACATRWAAAAA	0	STREME-20	#VALUE!	IRX3.H12CORE.2.S.C, NANOG.H12CORE.0.P.B
STREME	21-CTGAGAATGCTTC	0	STREME-21	#VALUE!	None
STREME	22-ATAAAAAC	0	STREME-22	#VALUE!	ZN736.H12CORE.0.P.C, CPEB1.H12CORE.1.S.B, CPEB1.H12CORE.0.S.B
STREME	23-AGGAGAATSGCKTGA	0	STREME-23	#VALUE!	SOX30.H12CORE.1.SM.B
STREME	24-TAAAAATACAAA	0	STREME-24	#VALUE!	MEF2B.H12CORE.0.PS.A, FOXE1.H12CORE.0.SM.B, MEF2C.H12CORE.0.P.B, MEF2A.H12CORE.0.P.B, CPEB1.H12CORE.1.S.B, PO2F2.H12CORE.2.S.B
STREME	25-CGCTCCA	0	STREME-25	#VALUE!	None
STREME	26-CAGWAACTTCTTT	0	STREME-26	#VALUE!	ZN766.H12CORE.0.P.B
STREME	27-GTCAGGAGWTCGAGA	0	STREME-27	#VALUE!	ZN135.H12CORE.0.P.C, RXRG.H12CORE.2.P.B, RARA.H12CORE.3.P.B
STREME	28-AAACTGCTCT	0	STREME-28	#VALUE!	None
STREME	29-RCACACATCACA	0	STREME-29	#VALUE!	TCF7.H12CORE.0.PSM.A, ZNF23.H12CORE.0.P.C
STREME	30-AGAGTGTTTCMAAAC	0	STREME-30	#VALUE!	ZN595.H12CORE.0.P.C
STREME	31-ATCTCGGCTCACTGC	0	STREME-31	#VALUE!	NFIA.H12CORE.1.PS.A
STREME	32-GCATKAAATGAAGAA	0	STREME-32	#VALUE!	None
STREME	33-CGCTTGA	0	STREME-33	#VALUE!	PAX5.H12CORE.0.PS.A, PAX9.H12CORE.0.SM.B, PAX1.H12CORE.0.SM.B, PAX2.H12CORE.0.SM.B, PAX8.H12CORE.0.PSM.A
STREME	34-AGGTCTG	0	STREME-34	#VALUE!	None
STREME	35-AGGTCCA	0	STREME-35	#VALUE!	ZN133.H12CORE.0.P.B
STREME	36-AGAYGGGGTTTCRCY	0	STREME-36	#VALUE!	ZN441.H12CORE.1.P.C, CUX1.H12CORE.2.P.C
STREME	37-GAGTTGAAYGCAC	0	STREME-37	#VALUE!	None
STREME	38-ACCCRGGAGGCRGA	0	STREME-38	#VALUE!	ZN543.H12CORE.0.P.C, ZN135.H12CORE.0.P.C
STREME	39-ACGCAC	0	STREME-39	#VALUE!	None
STREME	40-CTGGCTAAT	0	STREME-40	#VALUE!	VSX2.H12CORE.0.PSM.A, VSX1.H12CORE.0.SM.B
STREME	41-CTCGTGATCCRCC	0	STREME-41	#VALUE!	USF2.H12CORE.0.PSM.A
STREME	42-GCAGAKTTTA	0	STREME-42	#VALUE!	None
STREME	43-AAAGTGCTGG	0	STREME-43	#VALUE!	ZSC21.H12CORE.0.P.C
STREME	44-RCTAGACAGAA	0	STREME-44	#VALUE!	None
STREME	45-CCAAATATCC	0	STREME-45	#VALUE!	ZN485.H12CORE.0.P.C
STREME	46-ATACCATTTGAC	0	STREME-46	#VALUE!	None
STREME	47-TWCTGAGAATK	0	STREME-47	#VALUE!	None
STREME	48-AAATATCTTC	0	STREME-48	#VALUE!	None
STREME	49-AAGTCTGC	0	STREME-49	#VALUE!	ZN317.H12CORE.0.P.B
STREME	50-GCASATACTA	0	STREME-50	#VALUE!	None
STREME	51-CCCGYTTCCA	0	STREME-51	#VALUE!	CENPB.H12CORE.0.S.B, RFX5.H12CORE.2.S.B
STREME	52-TATGCAGCCAWAA	0	STREME-52	#VALUE!	OZF.H12CORE.0.P.B, ZN260.H12CORE.0.P.C, E2F3.H12CORE.1.SM.B, E2F1.H12CORE.1.S.B, E2F7.H12CORE.0.S.C
STREME	53-GAACATTC	0	STREME-53	#VALUE!	PRGR.H12CORE.0.P.B, HSF5.H12CORE.0.M.C, HSF2.H12CORE.0.PSM.A, HSF1.H12CORE.0.PSM.A, HSF4.H12CORE.0.SM.B
STREME	54-AAGTCYTTGCYMWTG	0	STREME-54	#VALUE!	None
STREME	55-CCGGACGGGGCG	0	STREME-55	#VALUE!	SP3.H12CORE.0.P.B
STREME	56-ATAAATCATGCTG	0	STREME-56	#VALUE!	None
STREME	57-AAATCCTCAGAG	0	STREME-57	#VALUE!	None
STREME	58-ATGCTGTATC	0	STREME-58	#VALUE!	None
STREME	59-GGACGTTCCA	0	STREME-59	#VALUE!	RELB.H12CORE.0.P.B
STREME	60-CAAAAAGAGTG	0	STREME-60	#VALUE!	None
STREME	61-ACCCAAAGGAYT	0	STREME-61	#VALUE!	None
STREME	62-CCTTTTTCACC	0	STREME-62	#VALUE!	None
STREME	63-ATGGACCG	0	STREME-63	#VALUE!	None
STREME	64-GGCCTCAAA	0	STREME-64	#VALUE!	ZN214.H12CORE.0.P.B
STREME	65-ATAGAAAC	0	STREME-65	#VALUE!	MEF2B.H12CORE.0.PS.A, ZN567.H12CORE.0.P.C
STREME	66-GGCACATATAC	0	STREME-66	#VALUE!	ZBT45.H12CORE.0.SM.B
STREME	67-CAATAAACATACGTG	0	STREME-67	#VALUE!	ZN879.H12CORE.0.P.C
STREME	68-AAACCACAATGAG	0	STREME-68	#VALUE!	ZNF41.H12CORE.0.P.C
STREME	69-CTTCTTAGTCTA	0	STREME-69	#VALUE!	None
STREME	70-AGGACATGAACW	0	STREME-70	#VALUE!	None
STREME	71-CGATTGAARTCYC	0	STREME-71	#VALUE!	None
STREME	72-GAAATGCAAATCA	0	STREME-72	#VALUE!	PO2F2.H12CORE.0.PSM.A, P5F1B.H12CORE.0.S.B, PO5F1.H12CORE.1.P.B
STREME	73-CAAACCGCTGAATG	0	STREME-73	#VALUE!	RUNX3.H12CORE.2.S.B
STREME	74-CCCCACCTCCCTC	0	STREME-74	#VALUE!	ZN37A.H12CORE.0.P.B, ZNF28.H12CORE.0.P.C, SALL1.H12CORE.0.P.C, ZN784.H12CORE.0.SM.B, VEZF1.H12CORE.1.P.B, ZN281.H12CORE.1.SM.B, ZN444.H12CORE.0.S.C, ZN263.H12CORE.1.P.B, WT1.H12CORE.1.P.B, KLF17.H12CORE.1.P.C, ZN468.H12CORE.0.P.C, MAZ.H12CORE.1.P.B, ZN467.H12CORE.0.P.C, ZN341.H12CORE.1.P.B, ZN263.H12CORE.0.PM.A, ZN749.H12CORE.0.P.C, KLF10.H12CORE.0.P.C, VEZF1.H12CORE.0.P.C, ZN566.H12CORE.0.P.C, Z…
STREME	75-ATCACTGGCCATCAG	0	STREME-75	#VALUE!	None
STREME	76-ACCAGTTAGAATG	0	STREME-76	#VALUE!	None
STREME	77-CATGTCTAA	0	STREME-77	#VALUE!	None
STREME	78-ATGAAGAAAT	0	STREME-78	#VALUE!	ZFP28.H12CORE.0.P.B, ZN510.H12CORE.0.P.C, CEBPG.H12CORE.2.P.B
STREME	79-ATACAC	0	STREME-79	#VALUE!	None
STREME	80-CATYAAAAAGTSRG	0	STREME-80	#VALUE!	NKX61.H12CORE.0.PS.A, ZN492.H12CORE.0.P.C
STREME	81-CCATGGAATA	0	STREME-81	#VALUE!	None
STREME	82-GGAACCAAC	0	STREME-82	#VALUE!	None
STREME	83-GGCATCGA	0	STREME-83	#VALUE!	None
STREME	84-CGTTTTGAA	0	STREME-84	#VALUE!	HSFY1.H12CORE.1.S.B
STREME	85-GCCCGGCCAGC	0	STREME-85	#VALUE!	None
STREME	86-TCAGATTCCA	0	STREME-86	#VALUE!	SIX4.H12CORE.0.P.B, SIX1.H12CORE.0.P.B
STREME	87-ATTCCATTCAAGTCC	0	STREME-87	#VALUE!	GLI4.H12CORE.0.P.C, ZN671.H12CORE.0.P.C, LEF1.H12CORE.1.P.B
STREME	88-TACTGGGAA	0	STREME-88	#VALUE!	None
STREME	89-TGGTCAA	0	STREME-89	#VALUE!	None
STREME	90-AAGTGAACATT	0	STREME-90	#VALUE!	FOXC1.H12CORE.1.S.C, FOXD2.H12CORE.0.S.B, GCR.H12CORE.0.PS.A
STREME	91-ATGGGATGGCTGG	0	STREME-91	#VALUE!	None
STREME	92-ATCCAGTCTATCAT	0	STREME-92	#VALUE!	None
STREME	93-CTGGAAACTGCG	0	STREME-93	#VALUE!	IRF3.H12CORE.1.SM.B, PRDM4.H12CORE.0.PSM.A
STREME	94-CATCATCG	0	STREME-94	#VALUE!	None
STREME	95-CGTTGGAAA	0	STREME-95	#VALUE!	SUH.H12CORE.0.P.B, HSFY1.H12CORE.0.S.B, HSFY1.H12CORE.1.S.B
STREME	96-AGAGGCGCCCCTCAC	0	STREME-96	#VALUE!	ZN611.H12CORE.1.P.C
STREME	97-AACTAGTTTACAGT	0	STREME-97	#VALUE!	HMBX1.H12CORE.0.PSM.A, FOXK2.H12CORE.0.P.B
STREME	98-ATYCCTSAGGRAT	0	STREME-98	#VALUE!	COE3.H12CORE.0.P.B
STREME	99-ACTGACTTCCACA	0	STREME-99	#VALUE!	None
STREME	100-ATTCAGGACAYAG	0	STREME-100	#VALUE!	None
STREME	101-GTGGAGAAATAGGAA	0	STREME-101	#VALUE!	ZFP14.H12CORE.0.P.C
STREME	102-AAWCAACCC	0	STREME-102	#VALUE!	ZNF12.H12CORE.0.P.C
STREME	103-CTTTTTCACCG	0	STREME-103	#VALUE!	None
STREME	104-GGCACTATTCA	0	STREME-104	#VALUE!	ZN264.H12CORE.0.P.B
STREME	105-CCATATACTA	0	STREME-105	#VALUE!	None
STREME	106-ACATTTTCTTA	0	STREME-106	#VALUE!	None
STREME	107-ACTCTGATGGTA	0	STREME-107	#VALUE!	None
STREME	108-AATTCAAATAAAA	0	STREME-108	#VALUE!	ZBT40.H12CORE.0.P.B, CPEB1.H12CORE.0.S.B
STREME	109-TACTGA	0	STREME-109	#VALUE!	None
STREME	110-AAAGGAATGGAAT	0	STREME-110	#VALUE!	ZN671.H12CORE.0.P.C, SOX1.H12CORE.0.S.B, ZN33B.H12CORE.0.P.C, ZN684.H12CORE.0.P.C, ZN480.H12CORE.1.P.C
STREME	111-AGTAGCTG	0	STREME-111	#VALUE!	ZN394.H12CORE.0.P.C, ASCL2.H12CORE.0.PSM.A
STREME	112-GAAAGTTCAA	0	STREME-112	#VALUE!	NR1I3.H12CORE.1.PSM.A, NR4A1.H12CORE.0.PSM.A, MYT1L.H12CORE.0.P.C
STREME	113-GCAATGGC	0	STREME-113	#VALUE!	None
STREME	114-TACTCAACTAA	0	STREME-114	#VALUE!	ZN302.H12CORE.0.P.B
STREME	115-CTAGAACTAGAA	0	STREME-115	#VALUE!	MEF2A.H12CORE.0.P.B, MEF2B.H12CORE.0.PS.A
STREME	116-CAACAGGTGCTGGAG	0	STREME-116	#VALUE!	ZN184.H12CORE.0.P.B, SNAI2.H12CORE.0.PSM.A, MYOD1.H12CORE.1.PSM.A

### Sheet: NCCIT SOX2
NCCIT - SOX2 IP - MOTIF ENRICHMENT OUTPUTS
Discovery Program	ID	E-value	Alt. ID	Logo	TomTom Matches
MEME	TTCAACTCACAGAGT	6.2e-682	MEME-1	#VALUE!	ZN143.H12CORE.0.P.B, CREM.H12CORE.1.P.C, ZNF76.H12CORE.0.P.B
MEME	YARACAGARTGW	4.2e-574	MEME-2	#VALUE!	None
MEME	ACAARGAARTTTCTK	5.1e-551	MEME-3	#VALUE!	ZN766.H12CORE.0.P.B
MEME	TGCAAGTGGAKATTY	2.7e-499	MEME-4	#VALUE!	ZN557.H12CORE.0.P.C
MEME	TTYCTTTWCATAGAG	2.2e-465	MEME-5	#VALUE!	FOXA1.H12CORE.1.S.C, ZBT20.H12CORE.0.SM.B, FOXA1.H12CORE.0.P.B, FOXG1.H12CORE.0.PSM.A, TBP.H12CORE.0.P.B, FOXJ3.H12CORE.0.SM.B
STREME	1-AAWCAYTCTGTYTR	0	STREME-1	#VALUE!	None
STREME	2-CTGTGAGTTGA	0	STREME-2	#VALUE!	None
STREME	3-AGTTWCTGAG	0	STREME-3	#VALUE!	None
STREME	4-GAAATCYC	0	STREME-4	#VALUE!	NFKB1.H12CORE.0.PS.A, TF65.H12CORE.0.P.B
STREME	5-CTGCTCTRTGWAAAG	0	STREME-5	#VALUE!	None
STREME	6-CACACAWCACAARG	0	STREME-6	#VALUE!	TCF7.H12CORE.0.PSM.A, ZN197.H12CORE.0.P.C, ZNF23.H12CORE.0.P.C
STREME	7-AGTTKAACSWT	0	STREME-7	#VALUE!	None
STREME	8-CACTTGCAAATTCCA	0	STREME-8	#VALUE!	PO2F2.H12CORE.0.PSM.A, PO3F3.H12CORE.0.P.C, PO3F3.H12CORE.1.P.C, NFAT5.H12CORE.1.PS.A
STREME	9-CCAACGAAGGCCTC	0	STREME-9	#VALUE!	None
STREME	10-AGGCTGAGGCAGGAG	0	STREME-10	#VALUE!	ZN770.H12CORE.1.P.B, ZSC22.H12CORE.0.P.C, ZN257.H12CORE.0.P.B, MAFF.H12CORE.0.PSM.A, BACH2.H12CORE.0.P.B
STREME	11-CCTCCCGGRY	0	STREME-11	#VALUE!	ZN154.H12CORE.0.P.C, ZN682.H12CORE.0.P.B
STREME	12-AAAAGGAAATATCTT	0	STREME-12	#VALUE!	ERF.H12CORE.0.PS.A
STREME	13-AAAGAGGTCTGAATA	0	STREME-13	#VALUE!	EOMES.H12CORE.0.PSM.A
STREME	14-CSTATAAAAAC	0	STREME-14	#VALUE!	ZN736.H12CORE.0.P.C, TBP.H12CORE.0.P.B, FOXE1.H12CORE.0.SM.B
STREME	15-GCCCGGCCAGCCGCC	0	STREME-15	#VALUE!	KMT2A.H12CORE.0.P.B
STREME	16-GCAKAATATGAA	0	STREME-16	#VALUE!	None
STREME	17-AAATTAGCCGGGCG	0	STREME-17	#VALUE!	PHX2A.H12CORE.0.PS.A
STREME	18-CTCACTKC	0	STREME-18	#VALUE!	None
STREME	19-ATTTTTAGTAGAG	0	STREME-19	#VALUE!	NFAC1.H12CORE.2.SM.B, HXA13.H12CORE.0.P.B
STREME	20-AGACCAGCCTGG	0	STREME-20	#VALUE!	ZN560.H12CORE.0.P.C, ZBT49.H12CORE.0.P.C, GLI1.H12CORE.0.P.C
STREME	21-GGGGGSTSASCCCCC	0	STREME-21	#VALUE!	ZN141.H12CORE.0.P.C, ZN682.H12CORE.1.P.B, ZN506.H12CORE.0.P.C, ZN534.H12CORE.0.P.C
STREME	22-ATGGTAG	0	STREME-22	#VALUE!	None
STREME	23-ATCRCTTGA	0	STREME-23	#VALUE!	ONEC3.H12CORE.1.S.C, SRBP1.H12CORE.1.S.C
STREME	24-GGGACTACAGG	0	STREME-24	#VALUE!	None
STREME	25-AGGCGCCCCTCA	0	STREME-25	#VALUE!	ZN611.H12CORE.1.P.C, ZN610.H12CORE.0.P.B
STREME	26-CGAGATCGCGCCACT	0	STREME-26	#VALUE!	ZN284.H12CORE.0.P.C
STREME	27-AGAGGGGCTC	0	STREME-27	#VALUE!	ZN611.H12CORE.1.P.C, ZBT7A.H12CORE.0.P.B
STREME	28-CTGCCCGGCCGCCCC	0	STREME-28	#VALUE!	SP5.H12CORE.0.P.B, KLF11.H12CORE.0.P.B, ZN704.H12CORE.0.SM.B, KLF12.H12CORE.0.P.C, KLF9.H12CORE.1.P.B, ZSC31.H12CORE.0.P.C, ZNF28.H12CORE.0.P.C, KLF16.H12CORE.1.P.B, SP2.H12CORE.0.P.D, PATZ1.H12CORE.0.P.B
STREME	29-CGCCGCCGCCGCCGC	0	STREME-29	#VALUE!	KMT2A.H12CORE.0.P.B, ZN519.H12CORE.0.P.C, KMT2B.H12CORE.0.P.B, ZN100.H12CORE.1.P.B, PATZ1.H12CORE.0.P.B, KLF12.H12CORE.0.P.C, KLF11.H12CORE.0.P.B, TAF1.H12CORE.0.P.B, KLF9.H12CORE.1.P.B, SP3.H12CORE.0.P.B, ZN454.H12CORE.1.SM.B
STREME	30-ACCATGTTRG	0	STREME-30	#VALUE!	ZN587.H12CORE.0.P.C
STREME	31-AGCACTTTGGG	0	STREME-31	#VALUE!	None
STREME	32-AGGTCAGGAGWT	0	STREME-32	#VALUE!	RXRG.H12CORE.2.P.B, TFEB.H12CORE.0.SM.B, TFEC.H12CORE.0.M.B, NR1D2.H12CORE.1.SM.B, TFEC.H12CORE.1.SM.B, RORG.H12CORE.0.M.C, RARA.H12CORE.3.P.B, NR1D1.H12CORE.1.SM.B, ESR2.H12CORE.1.P.B, ZN135.H12CORE.0.P.C
STREME	33-CGCTTTGAGG	0	STREME-33	#VALUE!	None
STREME	34-YGCCACCA	0	STREME-34	#VALUE!	ZN100.H12CORE.0.P.B, PRD13.H12CORE.0.P.B, ZN430.H12CORE.0.P.C
STREME	35-AAAACCCGTTT	0	STREME-35	#VALUE!	GRHL1.H12CORE.1.PS.A, TFCP2.H12CORE.2.S.C, GRHL1.H12CORE.0.PSM.A, TFCP2.H12CORE.1.SM.B
STREME	36-AGTGTTTCAART	0	STREME-36	#VALUE!	ZN595.H12CORE.0.P.C
STREME	37-CCCCACCTY	0	STREME-37	#VALUE!	ZN148.H12CORE.0.P.B, SALL1.H12CORE.0.P.C, SALL4.H12CORE.0.P.B, ZNF10.H12CORE.0.P.C, ZN37A.H12CORE.0.P.B
STREME	38-ATTYTGACMWCTT	0	STREME-38	#VALUE!	RARB.H12CORE.1.P.B
STREME	39-GCCTTACATGAA	0	STREME-39	#VALUE!	None
STREME	40-ACCCAGGAGGCGGA	0	STREME-40	#VALUE!	ZN135.H12CORE.0.P.C, ZN213.H12CORE.0.P.C, EHF.H12CORE.0.P.B
STREME	41-AATGGCGTGA	0	STREME-41	#VALUE!	SRBP2.H12CORE.0.S.B
STREME	42-MTCWAAAAGCAC	0	STREME-42	#VALUE!	RUNX2.H12CORE.2.M.C
STREME	43-AGGCGTGAGCCACCG	0	STREME-43	#VALUE!	HES1.H12CORE.1.S.C, FOS.H12CORE.0.P.B, JUN.H12CORE.0.P.B, FOSL2.H12CORE.0.P.B
STREME	44-GGTCCTTGCCTTAA	0	STREME-44	#VALUE!	None
STREME	45-GACATTCCACCAC	0	STREME-45	#VALUE!	ZN684.H12CORE.0.P.C
STREME	46-AAAGGATTAAGTGCT	0	STREME-46	#VALUE!	HMX1.H12CORE.0.SM.B, NKX32.H12CORE.0.PSM.A, PITX1.H12CORE.1.S.B, ZN652.H12CORE.0.PS.A, SPI1.H12CORE.0.P.B, OTX2.H12CORE.0.PSM.A
STREME	47-CTACCTTTGA	0	STREME-47	#VALUE!	THB.H12CORE.2.SM.B
STREME	48-AAAGGACTTTC	0	STREME-48	#VALUE!	None
STREME	49-CGTCTCAAAAAAAAA	0	STREME-49	#VALUE!	ZN101.H12CORE.0.P.C, MYNN.H12CORE.0.P.B, ZN443.H12CORE.0.P.C, HXA13.H12CORE.0.P.B
STREME	50-CATCATAGACAAKGT	0	STREME-50	#VALUE!	ZNF26.H12CORE.1.P.B
STREME	51-GGCCAGCCGCCCC	0	STREME-51	#VALUE!	KMT2B.H12CORE.0.P.B
STREME	52-AGTGTTTCCTAA	0	STREME-52	#VALUE!	FOXP1.H12CORE.0.PS.A
STREME	53-CAGGTGATC	0	STREME-53	#VALUE!	SRBP1.H12CORE.0.P.B, SRBP2.H12CORE.2.M.C, MLX.H12CORE.1.SM.B, MLXPL.H12CORE.0.S.B, ZEB2.H12CORE.0.P.B, MLX.H12CORE.0.PM.A
STREME	54-GAATGGAATCAWCCM	0	STREME-54	#VALUE!	Z705G.H12CORE.0.P.C, NFAC2.H12CORE.1.PS.A
STREME	55-ACAGAGCGAGACTC	0	STREME-55	#VALUE!	ZN441.H12CORE.1.P.C, ZN121.H12CORE.0.P.B
STREME	56-ACAAAGGTCTTTG	0	STREME-56	#VALUE!	NR2F6.H12CORE.1.PSM.A, PPARA.H12CORE.1.P.B, NR1H4.H12CORE.1.P.B, NR2C2.H12CORE.0.SM.B
STREME	57-ACTTTA	0	STREME-57	#VALUE!	ZBT40.H12CORE.0.P.B
STREME	58-AAGATATTTC	0	STREME-58	#VALUE!	None
STREME	59-AATGCTGCTGTC	0	STREME-59	#VALUE!	None
STREME	60-ATGTGTATGCAT	0	STREME-60	#VALUE!	PO3F3.H12CORE.1.P.C
STREME	61-ACTTCTTTTGTGAT	0	STREME-61	#VALUE!	None
STREME	62-GACATTTGGAK	0	STREME-62	#VALUE!	None
STREME	63-ACAGGGTTTC	0	STREME-63	#VALUE!	SP9.H12CORE.0.P.B
STREME	64-CAGGGCATATTC	0	STREME-64	#VALUE!	AP2B.H12CORE.0.SM.B
STREME	65-CGTTTCAAAAC	0	STREME-65	#VALUE!	ZN584.H12CORE.1.P.C
STREME	66-CCGCTGAATGAAAAG	0	STREME-66	#VALUE!	None
STREME	67-ACGCACACAT	0	STREME-67	#VALUE!	None
STREME	68-TAGACAGA	0	STREME-68	#VALUE!	None
STREME	69-CGTTCAACTCA	0	STREME-69	#VALUE!	None
STREME	70-CGCGTC	0	STREME-70	#VALUE!	None
STREME	71-CTGCAGC	0	STREME-71	#VALUE!	ZN483.H12CORE.0.P.C, ZBT44.H12CORE.0.P.C
STREME	72-CCTTTCTATTCCA	0	STREME-72	#VALUE!	ZN671.H12CORE.0.P.C
STREME	73-CGRCCCCGGCCC	0	STREME-73	#VALUE!	KLF12.H12CORE.0.P.C, KLF11.H12CORE.0.P.B, KLF9.H12CORE.1.P.B, SP4.H12CORE.0.P.C, SP1.H12CORE.0.P.B, KLF1.H12CORE.0.P.B, SP2.H12CORE.1.P.B, SP4.H12CORE.2.P.B, KLF14.H12CORE.1.P.C, KLF16.H12CORE.1.P.B, KLF13.H12CORE.1.P.C, KLF8.H12CORE.0.P.C, SP1.H12CORE.2.P.B, SP5.H12CORE.0.P.B, KLF10.H12CORE.0.P.C, KLF6.H12CORE.0.P.B, KLF8.H12CORE.1.P.C, SP3.H12CORE.0.P.B, KLF9.H12CORE.0.P.B, KLF3.H12CORE.0.PS.A,…
STREME	74-AAACATCTCAATGC	0	STREME-74	#VALUE!	None
STREME	75-AACCATCCGATTTCT	0	STREME-75	#VALUE!	OLIG1.H12CORE.0.S.B
STREME	76-AGCAGACTTG	0	STREME-76	#VALUE!	None
STREME	77-AYTTGCAART	0	STREME-77	#VALUE!	PO2F2.H12CORE.0.PSM.A, PO2F1.H12CORE.0.PS.A, PO5F1.H12CORE.1.P.B, P5F1B.H12CORE.0.S.B, PO2F2.H12CORE.2.S.B, VENTX.H12CORE.1.S.C
STREME	78-ACTGCTTTGTAA	0	STREME-78	#VALUE!	None
STREME	79-GGCCATGATGAC	0	STREME-79	#VALUE!	None
STREME	80-TCTATGAAAAGA	0	STREME-80	#VALUE!	TBP.H12CORE.0.P.B
STREME	81-CGTGATC	0	STREME-81	#VALUE!	MLXPL.H12CORE.0.S.B, MLX.H12CORE.1.SM.B, MLX.H12CORE.0.PM.A
STREME	82-CCCGCGCCC	0	STREME-82	#VALUE!	SP2.H12CORE.0.P.D, KLF11.H12CORE.0.P.B, SP1.H12CORE.0.P.B, KLF7.H12CORE.0.P.B, KLF10.H12CORE.0.P.C, VEZF1.H12CORE.0.P.C, SP3.H12CORE.0.P.B, KLF9.H12CORE.1.P.B, SP4.H12CORE.0.P.C, KLF2.H12CORE.0.S.C, SP1.H12CORE.2.P.B, KLF8.H12CORE.0.P.C, SP5.H12CORE.0.P.B
STREME	83-CACCTCCCTCCCG	0	STREME-83	#VALUE!	KLF17.H12CORE.1.P.C, ZN281.H12CORE.1.SM.B, ZN707.H12CORE.0.P.B, VEZF1.H12CORE.1.P.B, ZN784.H12CORE.0.SM.B, ZN37A.H12CORE.0.P.B, ZN282.H12CORE.0.P.B, SALL1.H12CORE.0.P.C, PATZ1.H12CORE.1.P.C, MAZ.H12CORE.0.P.B
STREME	84-CATCCAGATACTA	0	STREME-84	#VALUE!	None
STREME	85-ATACACACAACA	0	STREME-85	#VALUE!	None

### Sheet: WA-01 SOX2
WA-01 hESC - SOX2 IP - MOTIF ENRICHMENT OUTPUTS
Discovery Program	ID	E-value	Alt. ID	Logo	TomTom Matches
MEME	CCYGCCTCRGCCT	1.2e-508	MEME-1	#VALUE!	ZN770.H12CORE.1.P.B, ZN770.H12CORE.0.P.B, ZSC22.H12CORE.0.P.C
MEME	GCTGGGAYTACAGG	2.8e-540	MEME-2	#VALUE!	None
MEME	GCCGGGCGTGGTGGC	6.2e-457	MEME-3	#VALUE!	SP9.H12CORE.1.S.C, ZNF28.H12CORE.0.P.C
MEME	TCCAKTCTMTWCYA	2.1e-643	MEME-4	#VALUE!	ZN671.H12CORE.0.P.C, SOX17.H12CORE.1.P.B, ZN595.H12CORE.0.P.C, ZN790.H12CORE.0.P.C
MEME	GARTKGAATGG	2.1e-511	MEME-5	#VALUE!	ZN671.H12CORE.0.P.C, TEAD2.H12CORE.0.PSM.A, ZN140.H12CORE.0.P.B
STREME	1-GAAACMCYSTYT	0	STREME-1	#VALUE!	ZN441.H12CORE.1.P.C
STREME	2-AAAAATTAGCCRGR	0	STREME-2	#VALUE!	None
STREME	3-CCTCAGCCTCCCRAR	0	STREME-3	#VALUE!	ZN770.H12CORE.0.P.B, ZN135.H12CORE.0.P.C, ZN730.H12CORE.0.P.C, ZN770.H12CORE.1.P.B, ZN564.H12CORE.0.P.C, ZN222.H12CORE.0.P.C
STREME	4-CCTGTARTCCCAGCT	0	STREME-4	#VALUE!	None
STREME	5-CTCACAGAGTT	0	STREME-5	#VALUE!	ZN768.H12CORE.0.P.B
STREME	6-GWTGTGTGYRTTCAA	0	STREME-6	#VALUE!	GLI4.H12CORE.0.P.C
STREME	7-ATTCTCAGWAACT	0	STREME-7	#VALUE!	STA5A.H12CORE.0.P.B, STAT6.H12CORE.0.P.B
STREME	8-GCAAGTGGAKATT	0	STREME-8	#VALUE!	ZN557.H12CORE.0.P.C
STREME	9-AKCCTGGCCAACAT	0	STREME-9	#VALUE!	ZBT49.H12CORE.0.P.C, ZN121.H12CORE.0.P.B
STREME	10-CTGCTCTRTGWAAAG	0	STREME-10	#VALUE!	None
STREME	11-YGYGGTGGCR	0	STREME-11	#VALUE!	ZN100.H12CORE.0.P.B, ZN100.H12CORE.1.P.B
STREME	12-GGAAATATCTTCSTA	0	STREME-12	#VALUE!	None
STREME	13-TGACCTCAWR	0	STREME-13	#VALUE!	THA.H12CORE.1.PS.A, THB.H12CORE.0.P.B, NR1H3.H12CORE.0.P.B, THA.H12CORE.2.S.B, RARG.H12CORE.2.SM.B, NR1H3.H12CORE.1.P.B, THB.H12CORE.1.PSM.A
STREME	14-CTACTAAAAATA	0	STREME-14	#VALUE!	SATB1.H12CORE.1.P.B, HXA13.H12CORE.0.P.B
STREME	15-CAGGAGAATSGCKT	0	STREME-15	#VALUE!	None
STREME	16-GGTCTCGAWCTCC	0	STREME-16	#VALUE!	PRD14.H12CORE.0.P.B, ZN135.H12CORE.0.P.C
STREME	17-CTAGACAGAAG	0	STREME-17	#VALUE!	None
STREME	18-ATGGTAGAAWA	0	STREME-18	#VALUE!	None
STREME	19-CCAACGAAGGC	0	STREME-19	#VALUE!	None
STREME	20-CAGTGAGCCGAGAT	0	STREME-20	#VALUE!	None
STREME	21-AAATTCCACAA	0	STREME-21	#VALUE!	None
STREME	22-AAAGGTTA	0	STREME-22	#VALUE!	NR4A1.H12CORE.0.PSM.A, NR4A2.H12CORE.0.SM.B, PPARA.H12CORE.1.P.B, RARB.H12CORE.0.SM.B, THB.H12CORE.2.SM.B, ZN652.H12CORE.0.PS.A
STREME	23-AGACTTTACAA	0	STREME-23	#VALUE!	None
STREME	24-ATSAAATGGA	0	STREME-24	#VALUE!	ZFP82.H12CORE.0.P.C
STREME	25-GAATCAACCCGAGTG	0	STREME-25	#VALUE!	None
STREME	26-GCGGCTGA	0	STREME-26	#VALUE!	ZN222.H12CORE.0.P.C
STREME	27-CAKAATATGAA	0	STREME-27	#VALUE!	None
STREME	28-ATTGAATGGAA	0	STREME-28	#VALUE!	ZN671.H12CORE.0.P.C, Z354A.H12CORE.0.P.B
STREME	29-GAACCCRGGAGGY	0	STREME-29	#VALUE!	ZN135.H12CORE.0.P.C, ZN213.H12CORE.0.P.C, ZF64B.H12CORE.1.P.B, ZN543.H12CORE.0.P.C
STREME	30-ATCCSCCCG	0	STREME-30	#VALUE!	None
STREME	31-GAWCGWTC	0	STREME-31	#VALUE!	HSF4.H12CORE.0.SM.B, HSF2.H12CORE.0.PSM.A
STREME	32-GAAAGGAATGGA	0	STREME-32	#VALUE!	ZN671.H12CORE.0.P.C, SOX17.H12CORE.0.PS.A, ZN480.H12CORE.1.P.C, TEAD1.H12CORE.2.S.C
STREME	33-AGAGTGTTTCMAA	0	STREME-33	#VALUE!	ZN595.H12CORE.0.P.C
STREME	34-ACAAAGG	0	STREME-34	#VALUE!	SOX4.H12CORE.0.PSM.A, SOX15.H12CORE.0.P.B, SOX11.H12CORE.0.P.B, SOX13.H12CORE.0.P.B, SOX2.H12CORE.0.P.B, SOX6.H12CORE.0.P.B
STREME	35-GAAKGGAWTGGA	0	STREME-35	#VALUE!	ZN671.H12CORE.0.P.C, ZN480.H12CORE.1.P.C, ZN248.H12CORE.0.P.B
STREME	36-CCCAGGCTGGAG	0	STREME-36	#VALUE!	ZN560.H12CORE.0.P.C
STREME	37-GAGCAAGACTCCRT	0	STREME-37	#VALUE!	ZN441.H12CORE.1.P.C, ZN121.H12CORE.0.P.B, ZNF41.H12CORE.0.P.C
STREME	38-AWTATATATTATATA	0	STREME-38	#VALUE!	HMGA1.H12CORE.0.P.B, ZN211.H12CORE.1.P.C
STREME	39-TCAAGCGMTTYKAGG	0	STREME-39	#VALUE!	None
STREME	40-CCATTCGAKTCCA	0	STREME-40	#VALUE!	None
STREME	41-CTCAAAGATGTCY	0	STREME-41	#VALUE!	ZN214.H12CORE.0.P.B
STREME	42-GGGTGGATCA	0	STREME-42	#VALUE!	None
STREME	43-CTCRGCCTCCC	0	STREME-43	#VALUE!	ZN770.H12CORE.0.P.B, ZN770.H12CORE.1.P.B, ZN566.H12CORE.0.P.C, ZN222.H12CORE.0.P.C
STREME	44-ACAAGGA	0	STREME-44	#VALUE!	None
STREME	45-ACTCTGTGA	0	STREME-45	#VALUE!	None
STREME	46-TAGCTGGGA	0	STREME-46	#VALUE!	None
STREME	47-CACACATCACAAAGA	0	STREME-47	#VALUE!	ZN197.H12CORE.0.P.C
STREME	48-GCTCACTGCAA	0	STREME-48	#VALUE!	None
STREME	49-TGACTTCAA	0	STREME-49	#VALUE!	THA.H12CORE.1.PS.A
STREME	50-CGCCGCCGCCGCCGC	0	STREME-50	#VALUE!	KMT2A.H12CORE.0.P.B, ZN519.H12CORE.0.P.C, KMT2B.H12CORE.0.P.B, ZN100.H12CORE.1.P.B, PATZ1.H12CORE.0.P.B, KLF12.H12CORE.0.P.C, KLF11.H12CORE.0.P.B, SP3.H12CORE.0.P.B, KLF9.H12CORE.1.P.B, KLF13.H12CORE.1.P.C, ZN454.H12CORE.1.SM.B, TAF1.H12CORE.0.P.B
STREME	51-GATATTTCC	0	STREME-51	#VALUE!	NFAC1.H12CORE.3.SM.B
STREME	52-TGGAATGGAATAAAC	0	STREME-52	#VALUE!	NFAC2.H12CORE.1.PS.A, NFAC2.H12CORE.0.P.B, Z705G.H12CORE.0.P.C, NFAC3.H12CORE.0.SM.B, ZN671.H12CORE.0.P.C
STREME	53-GAYTACAGGCRY	0	STREME-53	#VALUE!	None
STREME	54-ACCATGTTRGC	0	STREME-54	#VALUE!	None
STREME	55-GTGCTGGGA	0	STREME-55	#VALUE!	ZSC21.H12CORE.0.P.C
STREME	56-CTACTAAAAA	0	STREME-56	#VALUE!	HXA13.H12CORE.0.P.B
STREME	57-ATTCTCAGAAA	0	STREME-57	#VALUE!	STA5B.H12CORE.0.P.B, BCL6B.H12CORE.0.PSM.A, STA5A.H12CORE.0.P.B
STREME	58-AAACGGGWTT	0	STREME-58	#VALUE!	GRHL1.H12CORE.1.PS.A, TFCP2.H12CORE.2.S.C, MZF1.H12CORE.0.P.B
STREME	59-GGAAAGGAAT	0	STREME-59	#VALUE!	None
STREME	60-ATTTGAGTCCA	0	STREME-60	#VALUE!	None
STREME	61-TACATAAAATATCAA	0	STREME-61	#VALUE!	HMGA1.H12CORE.0.P.B, IRX3.H12CORE.2.S.C, Z354A.H12CORE.0.P.B, PO3F2.H12CORE.1.S.B
STREME	62-ACTCRGGAGGC	0	STREME-62	#VALUE!	ZN213.H12CORE.0.P.C
