## Supplementary material for "SOX2 utilizes FOXA1 as a heteromeric transcriptional partner to drive proliferation in therapy-resistant prostate cancer": Key Resources Table

### Sheet: Sheet1
			Reagent or Resource	Source	Identifier
			List
			Rabbit polyclonal anti-AR (PG-21)	Millipore	06-680
			Rabbit monoclonal anti-AR(XP)	Cell Signaling	3579
			Rabbit polyclonal anti-FOXA1	ThermoFisher	PA5-27157
			Mouse monoclonal anti-FOXA1	ThermoFisher	MA1-091
			Normal Rabbit IgG	Cell Signaling	2729
			Mouse monoclonal anti-β-actin	Millipore	A1978-100UL
			R&D SOX2 antibody (Goat)	R&D Systems	AF2018
			R&D IgG antibody (Goat)	R&D Systems	AB-108-C
			Rabbit polyclonal anti-SOX2	Millipore	AB5603
			Rabbit monoclonal anti-SOX2(XP)	Cell Signaling	3579
			RPMI-1640	Gibco	11875093
			RPMI-1640 (ATCC modification)	ATCC	30-2001
			beta-estradiol	Sigma-Aldrich	E2578-250MG
			hydrocortisone	Sigma-Aldrich	H0888
			ITS-G	Gibco	41400-045
			FBS	BioWest	S1480
			Enzalutamide	Selleckchem	S1250
			R1881	Sigma-Aldrich	R0908
			Nitrocellulose membranes 0.45um, 30cmx3.5m roll	Bio-Rad	1620115
			Doxycycline HCl	Sigma-Aldrich	D3447-500MG
			Puromycin	Gibco	A11138-03
			Licor IRDye 680RD Donkey Anti-Mouse Secondary Antibody	LICORbio	926-68072
			Licor IRDye 800CW Donkey Anti-Rabbit Secondary Antibody	LICORbio	926-32213
			ampicillin	GoldBio	A-301-10
			Protease and phosphatase inhibitor cocktail--10x	MP Biomedicals	08W00017
			Thermo GeneJet Miniprep kit	ThermoFisher	K0502
			Thermo Maxiprep kit	ThermoFisher	K0491
			iDeal ChIP-seq kit for transcription factors	Diagenode	C01010055
			KSFM media	ScienCell	2101
			Iscove's DMEM media	Corning	15-016-CV
			polybrene	Sigma-Aldrich	TR-1003-G
			Lipofectamine 3000 kit	Invitrogen	L3000-015
			Lipofectamine RNAiMax kit	Invitrogen	13778150
			Turbofectin 8.0 reagent	OriGene	TF81001
			PBS	HyClone	SH3025602
			0.45 um filters	Thermo Scientific	725-2545
			Promega Cell Titer-Glo Kit	Promega	G7570
			LI-COR Odyssey DLx	LICORbio	9142-00
			BioTek Synergy H1	Agilent	11-120-533PM
			Probe Sonicator	Fisher Scientific	Model F60
			Diaphot Phase Contrast 2 microscope	Nikon	ELWD 0-3
			DP21 Microscope camera	Olympus	DP21
			NanoDrop 2000C	ThermoFisher	ND-2000C
			QuantStudio 3	Applied Biosystems	A28231
			pCMV-VSV-G	Addgene (Bob Weinberg)	Plasmid #8454
			pCMV-dR8.2	Addgene (Bob Weinberg)	Plasmid #8455
			LV-AR plasmid	GeneCopoeia	EX-E2325-Lv105
			LV-SOX2	GeneCopoeia	EX-T2547-Lv105
			LV-GFP	GeneCopoeia	eGFP-LV105
			DMEM media	ATCC	30-2002
			SOX2-smN cDNA (cloned into pcDNA3.1(+) backbone)	GenScript	ATGGTGACCGGCTACCGGCTGTTCGAGGAGATTCTGTCTGGCTCGAGCGGTGGTGGCGGGAGCGGAGGTGGAGGGTCGTCAGGTACCTACAACATGATGGAGACGGAGCTGAAGCCGCCGGGCCCGCAGCAAACTTCGGGGGGCGGCGGCGGCAACTCCACCGCGGCGGCGGCCGGCGGCAACCAGAAAAACAGCCCGGACCGCGTCAAGCGGCCCATGAATGCCTTCATGGTGTGGTCCCGCGGGCAGCGGCGCAAGATGGCCCAGGAGAACCCCAAGATGCACAACTCGGAGATCAGCAAGCGCCTGGGCGCCGAGTGGAAACTTTTGTCGGAGACGGAGAAGCGGCCGTTCATCGACGAGGCTAAGCGGCTGCGAGCGCTGCACATGAAGGAGCAC…
			SOX2-smC cDNA (cloned into pcDNA3.1(+) backbone)	GenScript	ATGTACAACATGATGGAGACGGAGCTGAAGCCGCCGGGCCCGCAGCAAACTTCGGGGGGCGGCGGCGGCAACTCCACCGCGGCGGCGGCCGGCGGCAACCAGAAAAACAGCCCGGACCGCGTCAAGCGGCCCATGAATGCCTTCATGGTGTGGTCCCGCGGGCAGCGGCGCAAGATGGCCCAGGAGAACCCCAAGATGCACAACTCGGAGATCAGCAAGCGCCTGGGCGCCGAGTGGAAACTTTTGTCGGAGACGGAGAAGCGGCCGTTCATCGACGAGGCTAAGCGGCTGCGAGCGCTGCACATGAAGGAGCACCCGGATTATAAATACCGGCCCCGGCGGAAAACCAAGACGCTCATGAAGAAGGATAAGTACACGCTGCCCGGCGGGCTGCTGGCC…
			AR-lgN cDNA (cloned into pcDNA3.1(+) backbone)	GenScript	ATGGTCTTCACACTCGAAGATTTCGTTGGGGACTGGGAACAGACAGCCGCCTACAACCTGGACCAAGTCCTTGAACAGGGAGGTGTGTCCAGTTTGCTGCAGAATCTCGCCGTGTCCGTAACTCCGATCCAAAGGATTGTCCGGAGCGGTGAAAATGCCCTGAAGATCGACATCCATGTCATCATCCCGTATGAAGGTCTGAGCGCCGACCAAATGGCCCAGATCGAAGAGGTGTTTAAGGTGGTGTACCCTGTGGATGATCATCACTTTAAGGTGATCCTGCCCTATGGCACACTGGTAATCGACGGGGTTACGCCGAACATGCTGAACTATTTCGGACGGCCGTATGAAGGCATCGCCGTGTTCGACGGCAAAAAGATCACTGTAACAGGGACCCTG…
			AR-smN cDNA (cloned into pcDNA3.1(+) backbone)	GenScript	ATGGTGACCGGCTACCGGCTGTTCGAGGAGATTCTGTCTGGCTCGAGCGGTGGTGGCGGGAGCGGAGGTGGAGGGTCGTCAGGTACCGAAGTGCAGTTAGGGCTGGGAAGGGTCTACCCTCGGCCGCCGTCCAAGACCTACCGAGGAGCTTTCCAGAATCTGTTCCAGAGCGTGCGCGAAGTGATCCAGAACCCGGGCCCCAGGCACCCAGAGGCCGCGAGCGCAGCACCTCCCGGCGCCAGTTTGCTGCTGCTGCAGCAGCAGCAGCAGCAGCAGCAGCAGCAGCAGCAGCAGCAGCAGCAGCAGCAGCAGCAGCAGCAGCAAGAGACTAGCCCCAGGCAGCAGCAGCAGCAGCAGGGTGAGGATGGTTCTCCCCAAGCCCATCGTAGAGGCCCCACA…
			AR-smC cDNA (cloned into pcDNA3.1(+) backbone)	GenScript	ATGGAAGTGCAGTTAGGGCTGGGAAGGGTCTACCCTCGGCCGCCGTCCAAGACCTACCGAGGAGCTTTCCAGAATCTGTTCCAGAGCGTGCGCGAAGTGATCCAGAACCCGGGCCCCAGGCACCCAGAGGCCGCGAGCGCAGCACCTCCCGGCGCCAGTTTGCTGCTGCTGCAGCAGCAGCAGCAGCAGCAGCAGCAGCAGCAGCAGCAGCAGCAGCAGCAGCAGCAGCAGCAGCAGCAAGAGACTAGCCCCAGGCAGCAGCAGCAGCAGCAGGGTGAGGATGGTTCTCCCCAAGCCCATCGTAGAGGCCCCACAGGCTACCTGGTCCTGGATGAGGAACAGCAACCTTCACAGCCGCAGTCGGCCCTGGAGTGCCACCCCGAGAGAGGTTGCGTCCCA…
			FOXA1-lgN cDNA (cloned into pcDNA3.1(+) backbone)	GenScript	ATGGTCTTCACACTCGAAGATTTCGTTGGGGACTGGGAACAGACAGCCGCCTACAACCTGGACCAAGTCCTTGAACAGGGAGGTGTGTCCAGTTTGCTGCAGAATCTCGCCGTGTCCGTAACTCCGATCCAAAGGATTGTCCGGAGCGGTGAAAATGCCCTGAAGATCGACATCCATGTCATCATCCCGTATGAAGGTCTGAGCGCCGACCAAATGGCCCAGATCGAAGAGGTGTTTAAGGTGGTGTACCCTGTGGATGATCATCACTTTAAGGTGATCCTGCCCTATGGCACACTGGTAATCGACGGGGTTACGCCGAACATGCTGAACTATTTCGGACGGCCGTATGAAGGCATCGCCGTGTTCGACGGCAAAAAGATCACTGTAACAGGGACCCTG…
			FOXA1-lgC cDNA (cloned into pcDNA3.1(+) backbone)	GenScript	ATGTTAGGAACTGTGAAGATGGAAGGGCATGAAACCAGCGACTGGAACAGCTACTACGCAGACACGCAGGAGGCCTACTCCTCCGTCCCGGTCAGCAACATGAACTCAGGCCTGGGCTCCATGAACTCCATGAACACCTACATGACCATGAACACCATGACTACGAGCGGCAACATGACCCCGGCGTCCTTCAACATGTCCTATGCCAACCCGGGCCTAGGGGCCGGCCTGAGTCCCGGCGCAGTAGCCGGCATGCCGGGGGGCTCGGCGGGCGCCATGAACAGCATGACTGCGGCCGGCGTGACGGCCATGGGTACGGCGCTGAGCCCGAGCGGCATGGGCGCCATGGGTGCGCAGCAGGCGGCCTCCATGAATGGCCTGGGCCCCTACGCGGCCGCC…
			FOXA1-R219S-lgN cDNA (cloned into pcDNA3.1(+) backbone)		ATGGTCTTCACACTCGAAGATTTCGTTGGGGACTGGGAACAGACAGCCGCCTACAACCTGGACCAAGTCCTTGAACAGGGAGGTGTGTCCAGTTTGCTGCAGAATCTCGCCGTGTCCGTAACTCCGATCCAAAGGATTGTCCGGAGCGGTGAAAATGCCCTGAAGATCGACATCCATGTCATCATCCCGTATGAAGGTCTGAGCGCCGACCAAATGGCCCAGATCGAAGAGGTGTTTAAGGTGGTGTACCCTGTGGATGATCATCACTTTAAGGTGATCCTGCCCTATGGCACACTGGTAATCGACGGGGTTACGCCGAACATGCTGAACTATTTCGGACGGCCGTATGAAGGCATCGCCGTGTTCGACGGCAAAAAGATCACTGTAACAGGGACCCTG…
			FOXA1-R219C-lgN cDNA (cloned into pcDNA3.1(+) backbone)		ATGGTCTTCACACTCGAAGATTTCGTTGGGGACTGGGAACAGACAGCCGCCTACAACCTGGACCAAGTCCTTGAACAGGGAGGTGTGTCCAGTTTGCTGCAGAATCTCGCCGTGTCCGTAACTCCGATCCAAAGGATTGTCCGGAGCGGTGAAAATGCCCTGAAGATCGACATCCATGTCATCATCCCGTATGAAGGTCTGAGCGCCGACCAAATGGCCCAGATCGAAGAGGTGTTTAAGGTGGTGTACCCTGTGGATGATCATCACTTTAAGGTGATCCTGCCCTATGGCACACTGGTAATCGACGGGGTTACGCCGAACATGCTGAACTATTTCGGACGGCCGTATGAAGGCATCGCCGTGTTCGACGGCAAAAAGATCACTGTAACAGGGACCCTG…
			Ethanol	Fisher Chemical	A962F-1GAL
			DMSO	Sigma-Aldrich	D2438
			FAST SYBR green	Applied Biosystems	4385617
			FGF Receptor 1 (D8E4) XP® Rabbit mAb	Cell Signaling	#9740
			FGF Receptor 2 (D4L2V) Rabbit mAb	Cell Signaling	#23328
			FGF Receptor 3 (C51F2) Rabbit mAb	Cell Signaling	#4574
			FGFR4 Rat mAb	Novus Biologicals	240929
			DH5α Competent E.coli	ThermoFisher	18265-017
			NEB Q5 site-directed mutagenesis kit	New England Biolabs	E0554S
			Qiagen RNeasy Mini kit	Qiagen	74104
			AB high capacity cDNA synthesis kit	Applied Biosystems	4368814
			Agilent 2100 Bioanalyzer	Agilent	G2939A
			Agilent DNA 1000 kit	Agilent	5067-1504
			MEME-ChIP software		v5.5.8
			STREME		v5.5.8
			TomTom		v5.5.8
			HOCOMOCO		v11
			Cistrome-GO software		http://go.cistrome.org/
			Enrichr software		https://maayanlab.cloud/Enrichr/#
			IGV software		v2.16.2
			MACS2		https://pypi.org/project/MACS2/
			Genome assembly GRCh38.p14		https://www.ncbi.nlm.nih.gov/datasets/genome/GCF_000001405.40/
			FastQC		v0.12.1
			BWA-MEM		arXiv:1303.3997 [q-bio.GN]
			Picard Tools		v1.107	https://github.com/broadinstitute/picard/releases/tag/2.11.0
			PyMOL software	Schrodinger, LLC	v2.5.4
			AlphaFold3 software	Google DeepMind	v3.0.1
			Poly-D-Lysine	Sigma-Aldrich	P1149-100MG
			Trypsin (0.25% EDTA)	Gibco	2520056
			Dynabeads Protein G Immunoprecipitation Kit	ThermoFisher	10007D
			BSA	GoldBio	A-421-250
			Sodium Azide	Sigma-Aldrich	1066880100
			NovaSeq X Plus	NovaSeq
			Pierce BCA Protein Assay Kit	Thermo Scientific	23225
			tet-pKLO-puro-SOX2 (shSOX2)	Addgene (Charles Rudin)	47540
			tet-pKLO-puro-Scrambles (shSCR)	Addgene (Charles Rudin)	47541
			SOX2-cDNA-F primer	IDT	GCGGAAAACCAAGACGCTC
			SOX2-cDNA-R primer	IDT	TCAGCGCGTAACTGTCC
			ROR1-cDNA-F primer	IDT	AGTGCTGAATTAGTGCCTACCT
			ROR1-cDNA-R primer	IDT	TCGAGGGTCAGGTAAGAATCTTTG
			R219S site-directed mutagenesis primer F	IDT	GAACTCCATCAGCCACTCGCTGTC
			R219S site-directed mutagenesis primer R	IDT	TGCCAGCGCTGCTGG
			R219C site-directed mutagenesis primer F	IDT	GAACTCCATCTGCCACTCGCTGT
			R219C site-directed mutagenesis primer R	IDT	TGCCAGCGCTGCTGG
			Silencer Select SOX2 siRNA #1	Invitrogen	s13294
			Silencer Select SOX2 siRNA #2	Invitrogen	s13295
			Silencer Select SOX2 siRNA #3	Invitrogen	s13296
			Silencer Select GAPDH siRNA	Invitrogen	4390849
			Silencer Select Negative Control #1 siRNA	Invitrogen	4390843
			B-Actin-cDNA-F Primer	IDT	CACCATTGGCAATGAGCGGTTC
			B-Actin-cDNA-R Primer	IDT	AGGTCTTTGCGATGTCCACGT
			96-well microlates (CTG)	Corning	07-200-336
			Qubit 4 fluorometer	Qubit	Q33238
			BioTek BioSpa 8	Agilent	11-120-551
			Cytation I5 imager	BioTek	BTCYT5FAV
			Sodium Azide	Sigma-Aldrich	S2002
			BSA	GoldBio	A-421-250
			BCA kit	Thermo	23225
			1M Tris Base	Sigma-Aldrich	648311
			Sodium Chloride	Sigma-Aldrich	S9888
			Tween-20	ThermoFisher	EC 500-018-3
			BioTek Gen5 v3.14	Agilent	11-120-510
			96-well microlates (Nano-BiT)	Corning	3603
			IGEPAL® CA-630	Sigma-Aldrich	I8896
			Sodium deoxycholate	Sigma-Aldrich	D6750
			Sodium dodecyl sulfate (SDS)	Sigma-Aldrich	436143
			Ammonium Chloride	Sigma-Aldrich	213330
			Triton-X100	Sigma-Aldrich	X100
			Duolink In Situ Red Starter Kit Mouse/Rabbit	Sigma-Aldrich	DUO92101
			BZ-X800 Fluorescent Microscope	KEYENCE	BZ-X800
			CellLytic M	Sigma-Aldrich	C2978
			Pico Sonicator	Diagenode	B01080010
			Charcoal-stripped FBS	R&D Systems	S11650
			Phenol-red free RPMI-1640	Gibco	11835030
			Opti-MEM	Gibco	11058021
			Nano-Glo Live Cell Assay System	Promega	PRN2011
			Formaldehyde	ThermoFisher	ICN19404780
			Glycine	ThermoFisher	A13816.36
			Trizol	Invitrogen	15596026
			Ovation® Ultralow System V2 DNA-Seq Library Preparation Kit	Tecan	402666 V1.1
			bcl-convert Conversion Software	Illumina	v4.1.7
			Zeocin	Invitrogen	R25001
			Blasticidin	Invitrogen	A1113903
